# Elevated temperatures reduce population-specific transcriptional plasticity in developing lake sturgeon (*Acipenser fulvescens*)

**DOI:** 10.1101/2022.05.28.493847

**Authors:** William S. Bugg, Matt J. Thorstensen, Katie E. Marshall, W. Gary Anderson, Ken M. Jeffries

## Abstract

Rising mean and variance in temperatures elevate threats to endangered freshwater species such as lake sturgeon, *Acipenser fulvescens*. Previous research demonstrated that higher temperatures during development result in physiological consequences for lake sturgeon populations throughout Manitoba, Canada, with alteration of metabolic rate, thermal tolerance, transcriptional responses, growth, and mortality. We acclimated lake sturgeon (30 – 60 days post fertilization, a period of high mortality) from northern and southern populations (56° 02′ 46.5″ N, 96° 54′ 18.6″ W and 50° 17′ 52″ N, 95° 32′ 51″ W respectively, separated by approximately 650 km) within Manitoba to current (summer highs of 20-23^°^C) and future projected (+2-3^°^C) environmental temperatures of 16, 20, and 24^°^C for 30 days, and measured gill transcriptional responses using RNAseq. Transcripts revealed SNPs consistent with genetically distinct populations and transcriptional responses altered by acclimation temperature. There were a higher number of differentially expressed transcripts observed in the southern, compared to the northern, population as temperatures increased, indicating enhanced transcriptional plasticity. Both lake sturgeon populations responded to elevated acclimation temperatures by downregulating the transcription of genes involved in protein synthesis and energy production. Further, there were population-specific thresholds for the downregulation of processes promoting transcriptional plasticity as well as mitochondrial function as the northern population showed decreases at 20^°^C, while this capacity was not diminished until 24^°^C in the southern population. These transcriptional responses highlight the molecular impacts of increasing temperatures for divergent lake sturgeon populations during vulnerable developmental periods and the critical influence of transcriptome plasticity on acclimation capacity.
