## Supplementary File 4 for "Elevated temperatures reduce population-specific transcriptional plasticity in developing lake sturgeon (*Acipenser fulvescens*)"

TermID	BWRvWR16_pos	BWRvWR16_neg	BWRvWR20_pos	BWRvWR20_neg	BWRvWR24_pos	BWRvWR24_neg	BWR16v20_pos	BWR16v20_neg	BWR16v24_pos	BWR16v24_neg	WR16v20_pos	WR16v20_neg	WR16v24_pos	WR16v24_neg	BWR20v24_pos	BWR20v24_neg	WR20v24_pos	WR20v24_neg
GO:0000154	0	0	0	0	0	0	0	0	0	0	0	0	0	0	0	0	1	0
GO:0000184	0	0	0	1	1	0	0	0	0	0	1	0	1	0	0	0	1	0
GO:0000338	0	0	0	0	1	0	0	0	0	0	0	0	0	0	0	0	1	0
GO:0000377	0	1	0	0	0	0	0	0	1	0	1	0	1	0	0	0	0	0
GO:0000381	0	0	0	0	0	0	1	0	0	0	0	0	0	0	0	0	0	0
GO:0000398	0	1	0	0	0	0	1	0	1	0	1	0	1	0	0	0	0	0
GO:0000460	0	0	0	0	0	0	1	0	1	0	1	0	1	0	0	0	1	0
GO:0000463	0	0	0	0	0	0	0	0	0	0	1	0	0	0	0	0	1	0
GO:0000466	0	0	0	0	0	0	1	0	0	0	1	0	0	0	0	0	0	0
GO:0000470	0	0	0	0	0	0	1	0	1	0	1	0	1	0	0	0	1	0
GO:0000715	0	0	0	0	0	0	0	0	0	0	0	0	1	0	0	0	0	0
GO:0000723	0	0	0	0	0	0	0	0	0	0	0	0	0	0	0	0	1	0
GO:0000956	0	0	0	1	1	0	1	0	0	0	1	0	1	0	0	0	1	0
GO:0001522	0	0	0	0	0	0	0	0	0	0	1	0	0	0	0	0	0	0
GO:0001657	0	0	0	0	0	0	0	0	0	0	1	0	0	0	0	0	0	0
GO:0001701	0	0	0	0	0	0	1	0	0	0	0	0	0	0	0	0	0	0
GO:0001711	0	0	0	0	0	0	1	0	0	0	0	0	0	0	0	0	0	0
GO:0002181	0	0	0	1	0	0	0	0	0	0	0	0	1	0	0	0	0	0
GO:0003684	0	0	0	0	0	0	0	0	0	0	0	0	0	0	0	0	1	0
GO:0003723	0	1	0	1	1	0	1	0	1	0	1	0	1	0	0	0	1	0
GO:0003729	0	1	0	0	1	0	1	0	0	0	1	0	1	0	0	0	1	0
GO:0003743	0	0	0	0	0	0	0	0	0	0	1	0	0	0	0	0	0	0
GO:0004523	0	0	0	0	0	0	0	0	0	0	0	0	0	0	0	0	1	0
GO:0004842	0	0	0	0	0	0	0	0	0	0	0	1	0	1	0	0	0	0
GO:0005007	1	0	0	0	0	0	0	0	0	0	0	1	0	0	0	0	0	0
GO:0005634	0	1	0	0	0	0	1	0	0	0	1	0	1	0	0	0	1	0
GO:0005684	0	0	0	0	0	0	0	0	0	0	0	0	1	0	0	0	0	0
GO:0005694	0	0	0	0	0	0	1	0	0	0	0	0	0	0	0	0	0	0
GO:0005730	0	1	0	1	0	0	1	0	1	0	1	0	1	0	0	0	1	0
GO:0005740	0	1	0	1	0	0	0	0	1	0	1	0	1	0	0	0	1	0
GO:0005743	0	1	0	1	0	0	1	0	1	0	1	0	1	0	0	0	1	0
GO:0005744	0	0	0	0	0	0	1	0	1	0	1	0	1	0	0	0	0	0
GO:0005758	0	1	0	0	0	0	1	0	1	0	1	0	1	0	0	0	1	0
GO:0005759	0	1	0	0	0	0	0	0	0	0	1	0	1	0	0	0	0	0
GO:0005789	0	0	0	0	0	0	0	0	1	0	0	0	1	0	0	0	0	0
GO:0005840	0	0	0	0	0	0	0	0	0	0	1	0	1	0	0	0	0	0
GO:0006259	0	1	0	0	0	0	0	0	0	0	1	0	1	0	0	0	1	0
GO:0006261	0	0	0	0	0	0	0	0	0	0	0	0	0	0	0	0	1	0
GO:0006278	0	1	0	0	0	0	1	0	0	0	1	0	1	0	0	0	1	0
GO:0006281	0	0	0	0	0	0	0	0	0	0	0	0	1	0	0	0	1	0
GO:0006283	0	0	0	0	0	0	0	0	0	0	0	0	0	0	0	0	1	0
GO:0006289	0	0	0	0	0	0	0	0	0	0	0	0	0	0	0	0	1	0
GO:0006302	0	0	0	0	0	0	0	0	1	0	0	0	1	0	0	0	0	0
GO:0006354	0	0	0	0	0	0	0	0	1	0	0	0	1	0	0	0	0	0
GO:0006364	0	0	0	0	0	0	1	0	0	0	1	0	1	0	0	0	1	0
GO:0006368	0	0	0	0	0	0	0	0	1	0	0	0	1	0	0	0	0	0
GO:0006378	0	0	0	0	0	0	1	0	0	0	1	0	0	0	0	0	0	0
GO:0006397	0	0	0	0	0	0	0	0	1	0	1	0	1	0	0	0	0	0
GO:0006400	0	0	0	0	0	0	0	0	0	0	0	0	1	0	0	0	0	0
GO:0006405	0	0	0	0	0	0	1	0	0	0	0	0	0	0	0	0	0	0
GO:0006409	0	0	0	0	0	0	0	0	0	0	1	0	0	0	0	0	0	0
GO:0006412	0	0	0	0	0	0	0	0	0	0	1	0	1	0	0	0	1	0
GO:0006414	0	0	0	0	0	0	0	0	0	0	1	0	1	0	0	0	1	0
GO:0006415	0	0	0	0	0	0	0	0	0	0	1	0	1	0	0	0	0	0
GO:0006417	0	1	0	0	0	0	0	0	0	0	1	0	1	0	0	0	1	0
GO:0006479	0	0	0	0	0	0	1	0	0	0	1	0	0	0	0	0	0	0
GO:0006613	0	0	0	1	0	0	0	0	0	0	0	0	0	0	0	0	0	0
GO:0006614	0	0	0	1	0	0	0	0	0	0	0	0	0	0	0	0	0	0
GO:0006626	0	1	0	0	0	0	1	0	1	0	1	0	1	0	0	0	1	0
GO:0006974	0	1	0	0	0	0	0	0	0	0	0	0	1	0	0	0	1	0
GO:0006977	0	0	0	0	0	0	0	0	0	0	0	0	0	0	0	0	1	0
GO:0007004	0	1	0	0	0	0	1	0	0	0	1	0	1	0	0	0	1	0
GO:0007005	0	0	0	0	0	0	0	0	1	0	0	0	1	0	0	0	0	0
GO:0007007	0	0	0	0	0	0	0	0	0	0	0	0	1	0	0	0	1	0
GO:0007084	0	0	0	0	0	0	0	0	1	0	0	0	1	0	0	0	1	0
GO:0007185	0	0	0	0	0	0	0	0	0	0	1	0	0	0	0	0	0	0
GO:0008469	0	0	0	0	0	0	1	0	0	0	0	0	0	0	0	0	0	0
GO:0009301	0	0	0	0	0	0	0	0	0	0	0	0	1	0	0	0	0	0
GO:0009451	0	0	0	0	0	0	1	0	0	0	0	0	1	0	0	0	0	0
GO:0010467	0	0	0	0	0	0	0	0	0	0	1	0	1	0	0	0	1	0
GO:0010586	0	0	0	0	0	0	1	0	0	0	0	0	1	0	0	0	0	0
GO:0010833	0	1	0	0	0	0	1	0	0	0	1	0	1	0	0	0	1	0
GO:0014015	0	0	0	0	0	0	0	0	0	0	0	1	0	0	0	0	0	0
GO:0015934	0	0	0	1	0	0	0	0	0	0	0	0	0	0	0	0	0	0
GO:0016072	0	0	0	0	0	0	1	0	0	0	1	0	1	0	0	0	1	0
GO:0016246	0	0	0	0	0	0	1	0	0	0	0	0	0	0	0	0	0	0
GO:0016274	0	0	0	0	0	0	1	0	0	0	0	0	0	0	0	0	0	0
GO:0016570	0	0	0	0	0	0	0	0	0	0	0	0	1	0	0	0	0	0
GO:0016571	0	0	0	0	0	0	1	0	0	0	1	0	0	0	0	0	0	0
GO:0016579	0	0	0	0	0	0	0	0	0	0	0	0	0	0	0	0	1	0
GO:0016593	0	0	0	0	0	0	0	0	0	0	1	0	0	0	0	0	0	0
GO:0016884	0	0	0	0	0	0	0	0	0	0	1	0	0	0	0	0	0	0
GO:0016895	0	0	0	0	0	0	0	0	0	0	0	0	0	0	0	0	1	0
GO:0017062	0	0	0	0	0	0	0	0	0	0	0	0	1	0	0	0	0	0
GO:0017069	0	1	0	0	0	0	0	0	0	0	1	0	0	0	0	0	0	0
GO:0017148	0	0	0	0	0	0	0	0	0	0	1	0	0	0	0	0	0	0
GO:0018026	0	0	0	0	0	0	1	0	0	0	0	0	0	0	0	0	0	0
GO:0019216	0	0	0	0	0	0	1	0	0	0	0	0	0	0	0	0	0	0
GO:0019866	0	1	0	1	0	0	1	0	1	0	1	0	1	0	0	0	1	0
GO:0022618	0	1	0	0	0	0	1	0	0	0	1	0	1	0	0	0	1	0
GO:0022625	0	0	0	1	0	0	0	0	0	0	0	0	0	0	0	0	0	0
GO:0022627	0	0	0	0	0	0	0	0	0	0	1	0	0	0	0	0	0	0
GO:0030111	0	0	0	0	0	0	1	0	0	0	0	0	0	0	0	0	0	0
GO:0030177	0	0	0	0	0	0	1	0	0	0	0	0	0	0	0	0	0	0
GO:0030178	0	0	0	0	0	0	0	0	0	0	1	0	0	0	0	0	0	0
GO:0030330	0	0	0	0	0	0	0	0	0	0	1	0	0	0	0	0	1	0
GO:0030687	0	0	0	0	0	0	1	0	1	0	1	0	1	0	0	0	1	0
GO:0030866	1	0	0	0	0	0	0	0	0	0	0	1	0	0	0	0	0	0
GO:0031118	0	1	0	0	0	0	1	0	0	0	1	0	1	0	0	0	1	0
GO:0031123	0	1	0	0	0	0	1	0	0	0	1	0	1	0	0	0	0	0
GO:0031124	0	0	0	0	0	0	1	0	1	0	1	0	1	0	0	0	0	0
GO:0031145	0	0	0	0	0	0	0	0	0	0	0	0	0	0	0	0	1	0
GO:0031365	0	0	0	0	0	0	0	0	0	0	1	0	0	0	0	0	0	0
GO:0031440	0	0	0	0	0	0	1	0	0	0	0	0	0	0	0	0	0	0
GO:0031442	0	0	0	0	0	0	1	0	0	0	1	0	1	0	0	0	0	0
GO:0031468	0	0	0	0	0	0	0	0	0	0	0	0	1	0	0	0	0	0
GO:0031571	0	0	0	0	0	0	0	0	0	0	1	0	0	0	0	0	1	0
GO:0031966	0	1	0	1	0	0	1	0	1	0	1	0	1	0	0	0	1	0
GO:0031970	0	1	0	0	0	0	1	0	1	0	1	0	1	0	0	0	1	0
GO:0031981	0	1	0	1	0	0	1	0	1	0	1	0	1	0	0	0	1	0
GO:0032200	0	0	0	0	0	0	0	0	0	0	0	0	0	0	0	0	1	0
GO:0032446	0	1	0	0	0	0	0	0	0	0	0	0	0	0	0	0	1	0
GO:0032508	0	1	0	0	0	0	0	0	1	0	0	0	1	0	0	0	1	0
GO:0032509	1	0	0	0	0	0	0	0	0	0	0	0	0	0	0	0	0	0
GO:0032511	0	0	0	0	0	0	0	0	1	0	0	0	0	0	0	0	0	0
GO:0032543	0	0	0	0	0	0	0	0	1	0	1	0	1	0	0	0	1	0
GO:0032790	0	0	0	0	0	0	0	0	0	0	1	0	0	0	0	0	0	0
GO:0033108	0	0	0	0	0	0	1	0	0	0	0	0	0	0	0	0	0	0
GO:0033233	0	0	0	0	0	0	0	0	0	0	0	0	1	0	0	0	0	0
GO:0034470	0	0	0	0	0	0	1	0	0	0	1	0	1	0	0	0	1	0
GO:0034551	0	0	0	0	0	0	0	0	0	0	0	0	1	0	0	0	0	0
GO:0034645	0	0	0	0	0	0	0	0	0	0	1	0	1	0	0	0	1	0
GO:0034660	0	0	0	0	0	0	1	0	0	0	0	0	1	0	0	0	0	0
GO:0034969	0	0	0	0	0	0	1	0	0	0	0	0	0	0	0	0	0	0
GO:0035098	0	0	0	0	0	0	0	0	0	0	1	0	1	0	0	0	1	0
GO:0035173	0	0	0	0	0	0	0	0	0	0	0	0	0	1	0	0	0	0
GO:0035194	0	0	0	0	0	0	0	0	0	0	1	0	0	0	0	0	0	0
GO:0035195	0	0	0	0	0	0	1	0	0	0	1	0	0	0	0	0	0	0
GO:0035864	0	0	0	0	0	0	0	0	0	0	0	0	0	0	0	0	0	1
GO:0035865	0	0	0	0	0	0	0	0	0	0	0	0	0	0	0	0	0	1
GO:0036257	1	0	0	0	0	0	0	0	0	0	0	0	0	0	0	0	0	0
GO:0036258	1	0	0	0	0	0	0	0	0	0	0	0	0	0	0	0	0	0
GO:0036297	0	1	0	0	0	0	0	0	0	0	0	0	0	0	0	0	0	0
GO:0042054	0	0	0	0	0	0	1	0	0	0	1	0	0	0	0	0	0	0
GO:0042254	0	0	0	0	0	0	1	0	1	0	1	0	1	0	0	0	1	0
GO:0042273	0	1	0	0	0	0	1	0	1	0	1	0	1	0	0	0	1	0
GO:0042795	0	0	0	0	0	0	0	0	0	0	0	0	1	0	0	0	0	0
GO:0043009	0	0	0	0	0	0	0	0	0	0	1	0	0	0	0	0	0	0
GO:0043043	0	0	0	1	0	0	0	0	0	0	1	0	1	0	0	0	1	0
GO:0043130	0	0	0	0	1	0	0	0	0	0	0	1	0	0	0	0	0	0
GO:0043231	0	1	0	0	0	0	0	0	0	0	0	0	1	0	0	0	1	0
GO:0043232	0	1	0	1	0	0	1	0	1	0	1	0	1	0	0	0	1	0
GO:0043247	0	0	0	0	0	0	0	0	0	0	0	0	0	0	0	0	1	0
GO:0043467	0	0	0	0	0	0	0	0	0	0	0	0	0	0	0	0	1	0
GO:0043488	0	0	0	0	0	0	0	0	0	0	1	0	1	0	0	0	1	0
GO:0043618	0	0	0	0	0	0	0	0	0	0	0	0	0	0	0	0	1	0
GO:0043631	0	0	0	0	0	0	1	0	0	0	1	0	0	0	0	0	0	0
GO:0045039	0	1	0	1	0	0	1	0	1	0	1	0	1	0	0	0	1	0
GO:0045047	0	0	0	1	0	0	0	0	0	0	0	0	0	0	0	0	0	0
GO:0045048	0	0	0	0	0	0	0	0	0	0	0	0	1	0	0	0	0	0
GO:0045292	0	0	0	0	0	0	0	0	0	0	0	0	1	0	0	0	0	0
GO:0045879	0	0	0	0	0	0	1	0	0	0	0	0	0	0	0	0	0	0
GO:0045943	0	0	0	0	0	0	0	0	0	0	1	0	0	0	0	0	0	0
GO:0048024	0	0	0	0	0	0	1	0	0	0	0	0	0	0	0	0	0	0
GO:0048864	1	0	0	0	0	0	0	0	0	0	0	0	0	0	1	0	0	0
GO:0050685	0	0	0	0	0	0	1	0	0	0	1	0	0	0	0	0	0	0
GO:0050779	0	0	0	0	0	0	0	0	0	0	1	0	1	0	0	0	0	0
GO:0050905	0	0	0	0	0	0	0	0	1	0	0	0	0	0	0	0	0	0
GO:0051054	0	0	0	1	0	0	0	0	0	0	0	0	0	0	0	0	0	0
GO:0051099	0	1	0	0	0	0	0	0	0	0	0	0	0	0	0	0	0	0
GO:0051204	0	0	0	0	0	0	1	0	0	0	1	0	1	0	0	0	0	0
GO:0051254	0	0	0	0	0	0	0	0	0	0	0	0	1	0	0	0	0	0
GO:0051291	0	0	0	0	0	0	0	0	0	0	0	0	1	0	0	0	0	0
GO:0051444	0	0	0	0	0	0	0	0	0	0	0	0	1	0	0	0	0	0
GO:0051865	0	0	0	0	0	0	0	0	0	0	0	1	0	0	0	0	0	0
GO:0060236	0	0	0	0	0	0	0	0	0	0	0	0	0	0	0	0	1	0
GO:0060260	0	0	0	0	0	0	0	0	0	0	0	0	1	0	0	0	0	0
GO:0060284	0	0	0	1	0	0	0	0	0	0	0	0	0	0	0	0	0	0
GO:0060338	0	0	0	1	0	0	0	0	0	0	0	0	1	0	0	0	0	0
GO:0060339	0	0	0	0	0	0	0	0	0	0	0	0	1	0	0	0	0	0
GO:0060828	0	0	0	0	0	0	1	0	0	0	0	0	0	0	0	0	0	0
GO:0061013	0	0	0	0	0	0	0	0	0	0	1	0	1	0	0	0	1	0
GO:0061014	0	0	0	0	0	0	0	0	0	0	1	0	1	0	0	0	0	0
GO:0061630	0	0	0	0	0	0	0	0	0	0	0	1	0	1	0	0	0	0
GO:0061659	0	0	0	0	0	0	0	0	0	0	0	1	0	1	0	0	0	0
GO:0061952	1	0	0	0	0	0	0	0	0	0	0	0	0	0	0	0	0	0
GO:0070125	0	1	0	0	0	0	0	0	1	0	1	0	1	0	0	0	1	0
GO:0070126	0	0	0	0	0	0	0	0	0	0	1	0	1	0	0	0	1	0
GO:0070129	0	0	0	0	0	0	1	0	0	0	0	0	0	0	0	0	0	0
GO:0070180	0	0	0	0	0	0	0	0	0	0	1	0	0	0	0	0	0	0
GO:0070578	0	0	0	0	0	0	1	0	0	0	0	0	0	0	0	0	0	0
GO:0070646	0	0	0	0	1	0	0	0	0	0	0	0	0	0	0	0	1	0
GO:0070883	0	1	0	0	0	0	1	0	0	0	0	0	0	0	0	0	0	0
GO:0071006	0	0	0	0	0	0	0	0	0	0	1	0	1	0	0	0	0	0
GO:0071431	0	0	0	0	0	0	0	0	0	0	1	0	0	0	0	0	0	0
GO:0071705	1	0	0	0	0	0	0	0	0	0	0	0	0	0	0	0	0	0
GO:0071816	0	0	0	0	0	0	0	0	1	0	0	0	1	0	0	0	0	0
GO:0072189	0	0	0	0	0	0	1	0	1	0	1	0	0	0	0	0	0	0
GO:0072331	0	0	0	0	0	0	0	0	0	0	0	0	0	0	0	0	1	0
GO:0072655	0	0	0	0	0	0	0	0	1	0	1	0	1	0	0	0	1	0
GO:0090224	0	0	0	0	0	0	0	0	0	0	0	0	0	0	0	0	1	0
GO:0090305	0	1	0	0	0	0	0	0	0	0	0	0	0	0	0	0	0	0
GO:0097064	0	0	0	0	0	0	1	0	0	0	1	0	0	0	0	0	0	0
GO:0098787	0	0	0	0	0	0	0	0	0	0	1	0	1	0	0	0	0	0
GO:0098789	0	0	0	0	0	0	0	0	0	0	1	0	1	0	0	0	0	0
GO:0101024	0	0	0	0	0	0	0	0	1	0	0	0	1	0	0	0	1	0
GO:0120009	1	0	0	0	0	0	0	0	0	0	0	0	0	0	0	0	0	0
GO:0120017	1	0	1	0	0	0	0	0	0	0	0	0	0	0	0	0	0	0
GO:0140053	0	0	0	0	0	0	0	0	0	0	1	0	1	0	0	0	0	0
GO:1900363	0	0	0	0	0	0	0	0	0	0	0	0	1	0	0	0	0	0
GO:1900745	0	0	0	0	0	0	1	0	0	0	0	0	0	0	0	0	0	0
GO:1901796	0	0	0	0	0	0	0	0	0	0	0	0	0	0	0	0	1	0
GO:1902387	1	0	1	0	1	0	0	0	0	0	0	1	0	0	0	0	0	0
GO:1902388	1	0	1	0	0	0	0	0	0	0	0	0	0	0	0	0	0	0
GO:1903008	0	0	0	0	0	0	0	0	1	0	1	0	1	0	0	0	1	0
GO:1904667	0	0	0	0	0	0	0	0	0	0	0	0	1	0	0	0	0	0
GO:1904872	0	0	0	0	0	0	0	0	0	0	0	0	1	0	0	0	1	0
GO:1904874	0	0	0	0	0	0	0	0	0	0	0	0	0	0	0	0	1	0
GO:1904896	1	0	0	0	0	0	0	0	0	0	0	0	0	0	0	0	0	0
GO:1904903	1	0	0	0	0	0	0	0	0	0	0	0	0	0	0	0	0	0
GO:2000113	0	0	0	0	0	0	0	0	0	0	1	0	0	0	0	0	0	0
GO:2001022	0	0	0	1	0	0	0	0	0	0	0	0	0	0	0	0	0	0
GO:2001252	0	0	0	0	0	0	0	0	0	0	0	0	0	0	0	0	1	0
