## Supplementary File 5 for "Elevated temperatures reduce population-specific transcriptional plasticity in developing lake sturgeon (*Acipenser fulvescens*)"

### Sheet: A)Shared Both Pops 20 and 24oC
TermID	Name	Value	LogSize	Frequency	Uniqueness	Dispensability	PC_0	PC_1	Representative
GO:0000398	mRNA splicing, via spliceosome	-2.22105	5.17243	0.493164	0.568253	0.737275	-4.0962	3.44924	null
GO:0000460	maturation of 5.8S rRNA	-2.14627	4.10884	0.0425954	0.28554	0.660675	0.634379	4.75018	null
GO:0000470	maturation of LSU-rRNA	-2.80342	4.22961	0.0562523	0.277083	0.676495	0.636929	4.03429	null
GO:0006626	protein targeting to mitochondrion	-2.01071	4.48569	0.101447	0.470375	0.887995	4.97043	3.32816	null
GO:0031124	mRNA 3'-end processing	-2.29553	4.40451	0.0841497	0.594177	0.00763117	-4.25606	4.48328	null
GO:0042254	ribosome biogenesis	-3.20236	5.68509	1.60565	0.355328	0	3.80242	5.0136	null
GO:0042273	ribosomal large subunit biogenesis	-2.96691	4.71609	0.172441	0.406992	0.748705	3.83907	5.87154	null
GO:0045039	protein insertion into mitochondrial inner membrane	-2.42052	3.77699	0.0198372	0.499462	0.337414	4.90359	2.51757	null

### Sheet: B)Shared Both Pops 16 to 20oC
TermID	Name	Value	LogSize	Frequency	Uniqueness	Dispensability	PC_0	PC_1	Representative
GO:0000460	maturation of 5.8S rRNA	NaN	4.10884	0.0425954	0.447278	0.575657	0.364679	-5.9921	null
GO:0000466	maturation of 5.8S rRNA from tricistronic rRNA transcript (SSU-rRNA, 5.8S rRNA, LSU-rRNA)	NaN	4.06111	0.0381624	0.450578	0.571212	-0.0553969	-5.78456	null
GO:0000470	maturation of LSU-rRNA	NaN	4.22961	0.0562523	0.438763	0.587219	0.26748	-5.50765	null
GO:0000956	nuclear-transcribed mRNA catabolic process	NaN	4.73246	0.179065	0.570644	0.651034	3.68736	-1.61095	null
GO:0000398	mRNA splicing, via spliceosome	NaN	5.17243	0.493164	0.537556	0.740759	null	null	956
GO:0006278	RNA-templated DNA biosynthetic process	NaN	4.68692	0.16124	0.714249	0.26723	5.29033	-2.9331	null
GO:0006479	protein methylation	NaN	5.12803	0.445234	0.774813	0.00595604	6.39636	0.415285	null
GO:0016571	histone methylation	NaN	4.51557	0.108672	0.791163	0.880833	null	null	6479
GO:0010833	telomere maintenance via telomere lengthening	NaN	3.57669	0.0125064	0.595262	0.354376	-0.19054	-3.15843	null
GO:0007004	telomere maintenance via telomerase	NaN	3.29623	0.00655492	0.593195	0.719021	null	null	10833
GO:0016072	rRNA metabolic process	NaN	5.54313	1.15796	0.591888	0.334087	3.39761	-4.81445	null
GO:0034470	ncRNA processing	NaN	5.89789	2.62091	0.512673	0.78359	null	null	16072
GO:0022618	ribonucleoprotein complex assembly	NaN	5.01745	0.345146	0.596541	0.653042	-3.28301	-5.92711	null
GO:0006364	rRNA processing	NaN	5.538	1.14435	0.330457	0.913429	null	null	22618
GO:0042254	ribosome biogenesis	NaN	5.68509	1.60565	0.564096	0.801716	null	null	22618
GO:0031118	rRNA pseudouridine synthesis	NaN	4.40642	0.084521	0.406766	0.607071	0.977087	-4.90116	null
GO:0031123	RNA 3'-end processing	NaN	4.81047	0.214303	0.608122	0.264687	3.15609	-6.55876	null
GO:0031124	mRNA 3'-end processing	NaN	4.40451	0.0841497	0.57382	0.467584	3.43592	-5.93848	null
GO:0006378	mRNA polyadenylation	NaN	4.12225	0.0439316	0.589145	0.828104	null	null	31124
GO:0035195	miRNA-mediated gene silencing	NaN	3.56241	0.0121019	0.929437	0	3.42111	4.02264	null
GO:0042273	ribosomal large subunit biogenesis	NaN	4.71609	0.172441	0.615918	0.00726492	-3.45598	-5.65478	null
GO:0043631	RNA polyadenylation	NaN	4.33566	0.0718124	0.739038	0.0943852	5.09153	-5.94287	null
GO:0050685	positive regulation of mRNA processing	NaN	3.15866	0.00477445	0.923012	0.1832	1.37712	4.57889	null
GO:0031442	positive regulation of mRNA 3'-end processing	NaN	2.60853	0.00134281	0.92486	0.702691	null	null	50685
GO:0051204	protein insertion into mitochondrial membrane	NaN	4.01376	0.0342202	0.64177	0.449904	-4.39445	-3.43613	null
GO:0006626	protein targeting to mitochondrion	NaN	4.48569	0.101447	0.629215	0.920549	null	null	51204
GO:0045039	protein insertion into mitochondrial inner membrane	NaN	3.77699	0.0198372	0.651115	0.958091	null	null	51204
GO:0072189	ureter development	NaN	2.88366	0.00253311	1	0	-3.34096	4.01047	null
GO:0097064	ncRNA export from nucleus	NaN	3.59218	0.0129606	0.896799	0	-6.44263	0.139624	null

### Sheet: C)Shared Both pops 16 to 24oC
TermID	Name	Value	LogSize	Frequency	Uniqueness	Dispensability	PC_0	PC_1	Representative
GO:0000460	maturation of 5.8S rRNA	NaN	4.10884	0.0425954	0.446054	0.660675	-0.614571	-2.90906	null
GO:0000470	maturation of LSU-rRNA	NaN	4.22961	0.0562523	0.437947	0.676495	-0.635267	-3.3787	null
GO:0006302	double-strand break repair	NaN	4.83605	0.227304	0.797612	0	4.43278	0.583875	null
GO:0006354	DNA-templated transcription elongation	NaN	4.42966	0.0891662	0.763175	0.206383	4.22376	-5.00947	null
GO:0006368	transcription elongation by RNA polymerase II promoter	NaN	4.24306	0.0580228	0.769141	0.344149	4.8194	-4.04677	null
GO:0006397	mRNA processing	NaN	5.47559	0.991169	0.606838	0.304446	3.91184	-2.70821	null
GO:0000377	RNA splicing, via transesterification reactions with bulged adenosine as nucleophile	NaN	5.18175	0.503857	0.624874	0.99272	null	null	6397
GO:0000398	mRNA splicing, via spliceosome	NaN	5.17243	0.493164	0.589434	0.868456	null	null	6397
GO:0031124	mRNA 3'-end processing	NaN	4.40451	0.0841497	0.65722	0.737141	null	null	6397
GO:0007005	mitochondrion organization	NaN	5.04925	0.371366	0.602745	0.476209	-5.01559	-2.78562	null
GO:0007084	mitotic nuclear membrane reassembly	NaN	2.38561	0.000802373	0.61133	0.326079	-4.9645	-1.56438	null
GO:0101024	mitotic nuclear membrane organization	NaN	2.40312	0.000835529	0.635591	0.77169	null	null	7084
GO:0032508	DNA duplex unwinding	NaN	5.23031	0.563471	0.592939	0.589165	-4.73026	-3.23388	null
GO:0032543	mitochondrial translation	NaN	4.33212	0.0712288	0.739033	0.237382	5.12363	-1.07058	null
GO:0070125	mitochondrial translational elongation	NaN	3.34104	0.00726777	0.764092	0.839268	null	null	32543
GO:0042254	ribosome biogenesis	NaN	5.68509	1.60565	0.573263	0.363096	-3.87684	-4.04689	null
GO:0042273	ribosomal large subunit biogenesis	NaN	4.71609	0.172441	0.621483	0.748705	null	null	42254
GO:0071816	tail-anchored membrane protein insertion into ER membrane	NaN	3.4456	0.00924718	0.542021	0.621419	-4.38973	-0.0788599	null
GO:0072655	establishment of protein localization to mitochondrion	NaN	4.50318	0.105615	0.766237	0.00661221	-2.01705	5.55489	null
GO:0006626	protein targeting to mitochondrion	NaN	4.48569	0.101447	0.509639	0.994446	null	null	72655
GO:0045039	protein insertion into mitochondrial inner membrane	NaN	3.77699	0.0198372	0.504614	0.888914	null	null	72655
GO:1903008	organelle disassembly	NaN	4.12041	0.0437459	0.647874	0.00619054	-5.13915	-4.09267	null

### Sheet: D)WR-Specific 16 to 20oC
TermID	Name	Value	LogSize	Frequency	Uniqueness	Dispensability	PC_0	PC_1	Representative
GO:0000377	RNA splicing, via transesterification reactions with bulged adenosine as nucleophile	-2.39511	5.18175	0.503857	0.732624	0.624372	-5.76001	3.72576	null
GO:0000463	maturation of LSU-rRNA from tricistronic rRNA transcript (SSU-rRNA, 5.8S rRNA, LSU-rRNA)	-1.30701	4.11394	0.0430994	0.743465	0.5002	-4.38075	3.99377	null
GO:0001522	pseudouridine synthesis	-1.37424	4.9955	0.328137	0.808074	0.301577	-7.58554	1.78562	null
GO:0001657	ureteric bud development	-1.60151	3.55546	0.0119096	0.971481	0	-0.191051	-6.01082	null
GO:0006259	DNA metabolic process	-1.64823	6.22344	5.5462	0.726597	0.537122	-6.09986	1.11068	null
GO:0006397	mRNA processing	-2.66634	5.47559	0.991169	0.68297	0.39782	-5.69476	3.39126	null
GO:0000184	nuclear-transcribed mRNA catabolic process, nonsense-mediated decay	-1.44324	4.33612	0.0718886	0.54151	0.727347	null	null	6397
GO:0006409	tRNA export from nucleus	-1.31319	3.37014	0.00777174	0.973169	0.388375	4.15401	-3.4107	null
GO:0006412	translation	-3.52666	6.17622	4.97487	0.631348	0.00666548	-5.23857	1.27557	null
GO:0043043	peptide biosynthetic process	-1.79621	6.18655	5.09466	0.713929	0.925415	null	null	6412
GO:0006414	translational elongation	-2.5567	5.12792	0.445121	0.699493	0.671466	-4.75154	1.09707	null
GO:0006417	regulation of translation	-2.16318	5.6371	1.43768	0.713755	0	2.86851	6.34695	null
GO:0017148	negative regulation of translation	-2.12627	4.80744	0.212811	0.682221	0.802376	null	null	6417
GO:0043488	regulation of mRNA stability	-1.43475	4.5542	0.118781	0.690825	0.969959	null	null	6417
GO:0050779	RNA destabilization	-1.6764	4.39794	0.0828864	0.687265	0.73065	null	null	6417
GO:0061013	regulation of mRNA catabolic process	-1.63249	4.5708	0.12341	0.747405	0.861393	null	null	6417
GO:0061014	positive regulation of mRNA catabolic process	-1.37702	4.41399	0.0860064	0.732213	0.923405	null	null	6417
GO:2000113	negative regulation of cellular macromolecule biosynthetic process	-1.31319	4.81605	0.217072	0.72718	0.803771	null	null	6417
GO:0007185	transmembrane receptor protein tyrosine phosphatase signaling pathway	-1.37702	1.51851	0.000106099	0.905966	0.198357	5.44361	1.33503	null
GO:0010467	gene expression	-2.62571	6.69303	16.3528	0.85662	0.24821	-6.77267	-1.65143	null
GO:0030178	negative regulation of Wnt signaling pathway	-1.58336	4.27258	0.0621043	0.802504	0.456798	3.97591	4.81957	null
GO:0031365	N-terminal protein amino acid modification	-2.1119	4.31643	0.0687023	0.865014	0.264742	-4.88804	-4.02281	null
GO:0031571	mitotic G1 DNA damage checkpoint signaling	-1.58498	3.36586	0.00769548	0.78452	0.1821	4.38749	3.92556	null
GO:0030330	DNA damage response, signal transduction by p53 class mediator	-1.30701	3.16967	0.00489713	0.862233	0.738778	null	null	31571
GO:0032543	mitochondrial translation	-3.11048	4.33212	0.0712288	0.694859	0.551398	-3.99447	1.04874	null
GO:0070125	mitochondrial translational elongation	-2.59534	3.34104	0.00726777	0.730952	0.839268	null	null	32543
GO:0070126	mitochondrial translational termination	-2.15924	2.26482	0.000606753	0.692329	0.731064	null	null	32543
GO:0032790	ribosome disassembly	-4.01637	3.20817	0.00535136	0.882066	0	2.53919	-0.892518	null
GO:0006415	translational termination	-1.91364	4.69299	0.163508	0.634338	0.71653	null	null	32790
GO:1903008	organelle disassembly	-1.90506	4.12041	0.0437459	0.871395	0.822919	null	null	32790
GO:0034645	cellular macromolecule biosynthetic process	-6.89963	6.32399	6.99122	0.76051	0.573365	-5.22784	-1.04721	null
GO:0035194	RNA-mediated post-transcriptional gene silencing	-1.51562	3.99607	0.0328542	0.725107	0.675514	3.34536	5.75715	null
GO:0043009	chordate embryonic development	-1.34738	4.55255	0.11833	0.971481	0.531422	-0.648039	-6.16816	null
GO:0045943	positive regulation of transcription by RNA polymerase I	-1.31319	3.24403	0.00581223	0.82955	0.276598	1.59111	7.76091	null
GO:0072655	establishment of protein localization to mitochondrion	-2.30491	4.50318	0.105615	0.971966	0.0086829	3.6119	-3.89829	null
GO:0098789	pre-mRNA cleavage required for polyadenylation	-1.37424	3.57031	0.012324	0.743381	0.633136	-5.76005	4.97319	null
GO:0098787	mRNA cleavage involved in mRNA processing	-1.30701	3.57738	0.0125263	0.743159	0.864252	null	null	98789
GO:0140053	mitochondrial gene expression	-2.61247	4.41936	0.0870773	0.839696	0.301518	-4.06015	6.05484	null

### Sheet: E)BWR-specific 16 to 20oC
TermID	Name	Value	LogSize	Frequency	Uniqueness	Dispensability	PC_0	PC_1	Representative
GO:0000381	regulation of alternative mRNA splicing, via spliceosome	-2.20298	3.98009	0.0316672	0.687721	0	-6.85389	-0.245762	null
GO:0031440	regulation of mRNA 3'-end processing	-1.42969	3.5412	0.011525	0.701046	0.868526	null	null	381
GO:0048024	regulation of mRNA splicing, via spliceosome	-1.70547	4.085	0.0403209	0.684745	0.937048	null	null	381
GO:0001701	in utero embryonic development	-1.39106	4.16227	0.0481722	0.933419	0.643417	-1.06309	-6.38206	null
GO:0001711	endodermal cell fate commitment	-1.47928	2.81158	0.00214519	0.929972	0.00405646	-0.586511	-6.25018	null
GO:0006405	RNA export from nucleus	-1.47928	4.48941	0.102319	0.995535	0.0049665	5.17392	-2.66567	null
GO:0009451	RNA modification	-1.48008	5.75289	1.87693	0.865779	0.487219	3.66061	4.28338	null
GO:0010586	miRNA metabolic process	-2.35348	2.98811	0.00322275	0.93386	0	4.9804	1.37814	null
GO:0018026	peptidyl-lysine monomethylation	-1.42969	3.30255	0.00665107	0.897608	0.543671	2.04969	6.70457	null
GO:0019216	regulation of lipid metabolic process	-1.69607	4.35212	0.0745875	0.812979	0.237393	-6.43673	-1.77949	null
GO:0030111	regulation of Wnt signaling pathway	-1.42969	4.4987	0.104531	0.682573	0.550518	-5.63002	3.43944	null
GO:0030177	positive regulation of Wnt signaling pathway	-1.52578	3.9874	0.0322043	0.661196	0.609057	-5.349	4.07472	null
GO:0060828	regulation of canonical Wnt signaling pathway	-1.47751	4.24408	0.0581588	0.665075	0.885219	null	null	30177
GO:0033108	mitochondrial respiratory chain complex assembly	-1.32833	4.45068	0.0935892	0.99556	0.00617371	3.07029	-4.58844	null
GO:0034660	ncRNA metabolic process	-1.51717	6.04814	3.70427	0.902429	0.259758	4.82934	2.55577	null
GO:0034969	histone arginine methylation	-1.52578	3.04532	0.00367699	0.899435	0.0581056	1.591	7.00623	null
GO:0035194	RNA-mediated post-transcriptional gene silencing	-1.70547	3.99607	0.0328542	0.771263	0.228543	-4.67015	-0.400368	null
GO:0045879	negative regulation of smoothened signaling pathway	-1.46378	3.29929	0.00660134	0.696091	0.398142	-4.79581	3.21984	null
GO:0070129	regulation of mitochondrial translation	-1.51717	3.14582	0.00463519	0.803967	0.460209	-4.67555	-1.87199	null
GO:1900745	positive regulation of p38MAPK cascade	-1.42969	3.34967	0.00741366	0.706199	0.656705	-5.06526	4.64865	null

### Sheet: F)WR-Specific 16 to 24oC
TermID	Name	Value	LogSize	Frequency	Uniqueness	Dispensability	PC_0	PC_1	Representative
GO:0000956	nuclear-transcribed mRNA catabolic process	-2.40102	4.73246	0.179065	0.558057	0.355447	1.39329	-3.23072	null
GO:0000184	nuclear-transcribed mRNA catabolic process, nonsense-mediated decay	-1.73575	4.33612	0.0718886	0.582137	0.860866	null	null	956
GO:0045292	mRNA cis splicing, via spliceosome	-1.55745	4.22469	0.055619	0.688185	0.623782	null	null	956
GO:0098787	mRNA cleavage involved in mRNA processing	-1.77974	3.57738	0.0125263	0.70464	0.864252	null	null	956
GO:0098789	pre-mRNA cleavage required for polyadenylation	-1.89483	3.57031	0.012324	0.70491	0.562449	null	null	956
GO:0006278	RNA-templated DNA biosynthetic process	-1.44063	4.68692	0.16124	0.724882	0.268624	4.65329	-1.15686	null
GO:0006412	translation	-2.75023	6.17622	4.97487	0.624916	0.456057	4.36127	-0.125586	null
GO:0002181	cytoplasmic translation	-1.48777	4.54711	0.116858	0.726198	0.579388	null	null	6412
GO:0006259	DNA metabolic process	-1.64217	6.22344	5.5462	0.676054	0.537122	null	null	6412
GO:0006414	translational elongation	-2.32317	5.12792	0.445121	0.696688	0.671466	null	null	6412
GO:0034645	cellular macromolecule biosynthetic process	-1.54736	6.32399	6.99122	0.728686	0.573365	null	null	6412
GO:0043043	peptide biosynthetic process	-1.44063	6.18655	5.09466	0.719625	0.925415	null	null	6412
GO:0006974	cellular response to DNA damage stimulus	-2.38401	5.86856	2.44976	0.936261	0.0116396	-3.74966	5.24638	null
GO:0000715	nucleotide-excision repair, DNA damage recognition	-1.44776	3.91955	0.0275459	0.643487	0.571337	null	null	6974
GO:0006281	DNA repair	-1.83476	5.84106	2.29943	0.649145	0.909217	null	null	6974
GO:0007007	inner mitochondrial membrane organization	-2.37951	4.00988	0.0339152	0.78886	0.00735642	1.52155	6.4168	null
GO:0017062	respiratory chain complex III assembly	-1.9728	3.74343	0.0183617	0.805911	0.704475	null	null	7007
GO:0031468	nuclear membrane reassembly	-1.73575	3.07225	0.0039124	0.803851	0.56871	null	null	7007
GO:0034551	mitochondrial respiratory chain complex III assembly	-1.9728	3.74343	0.0183617	0.768566	0.672017	null	null	7007
GO:0045048	protein insertion into ER membrane	-1.44063	3.9221	0.0277084	0.79922	0.650712	null	null	7007
GO:0051204	protein insertion into mitochondrial membrane	-1.37314	4.01376	0.0342202	0.781687	0.922237	null	null	7007
GO:0009301	snRNA transcription	-1.9728	3.22763	0.00559672	0.724639	0.47253	6.81552	-1.87269	null
GO:0042795	snRNA transcription by RNA polymerase II	-1.73575	3.11294	0.004297	0.728504	0.879971	null	null	9301
GO:0009451	RNA modification	-1.88915	5.75289	1.87693	0.701804	0.46509	3.94021	-3.05083	null
GO:0010467	gene expression	-1.57718	6.69303	16.3528	0.831852	0.219036	3.28951	-6.06223	null
GO:0010586	miRNA metabolic process	-1.73575	2.98811	0.00322275	0.780348	0.453879	6.54216	-4.38256	null
GO:0010833	telomere maintenance via telomere lengthening	-1.48735	3.57669	0.0125064	0.671845	0.373945	3.72426	2.55703	null
GO:0007004	telomere maintenance via telomerase	-1.48735	3.29623	0.00655492	0.66812	0.719021	null	null	10833
GO:0016570	histone modification	-1.95241	5.1805	0.502411	0.829912	0.13366	-0.313755	0.934639	null
GO:0022618	ribonucleoprotein complex assembly	-2.03085	5.01745	0.345146	0.767599	0.344213	2.59477	6.36096	null
GO:0006415	translational termination	-1.71699	4.69299	0.163508	0.593804	0.659961	null	null	22618
GO:0031118	rRNA pseudouridine synthesis	-1.69979	4.40642	0.084521	0.577296	0.616506	null	null	22618
GO:0051291	protein heterooligomerization	-1.44776	3.11893	0.00435668	0.826543	0.527599	null	null	22618
GO:0033233	regulation of protein sumoylation	-1.89483	3.24279	0.00579565	0.845325	0.215672	-2.28768	-6.45769	null
GO:0051444	negative regulation of ubiquitin-protein transferase activity	-1.68274	3.12905	0.00445947	0.816734	0.738423	null	null	33233
GO:1904667	negative regulation of ubiquitin protein ligase activity	-1.85805	2.95856	0.00301056	0.819952	0.85833	null	null	33233
GO:0034470	ncRNA processing	-4.44129	5.89789	2.62091	0.595485	0	5.48871	-2.0578	null
GO:0006364	rRNA processing	-2.85172	5.538	1.14435	0.506566	0.782448	null	null	34470
GO:0006400	tRNA modification	-1.58676	5.47108	0.980934	0.612241	0.767862	null	null	34470
GO:0016072	rRNA metabolic process	-2.71246	5.54313	1.15796	0.671014	0.78359	null	null	34470
GO:0031123	RNA 3'-end processing	-1.76283	4.81047	0.214303	0.693054	0.631868	null	null	34470
GO:0034660	ncRNA metabolic process	-1.44063	6.04814	3.70427	0.6941	0.510668	null	null	34470
GO:0050779	RNA destabilization	-2.48995	4.39794	0.0828864	0.765958	0	-3.33436	-4.87514	null
GO:0006417	regulation of translation	-1.95721	5.6371	1.43768	0.790997	0.73065	null	null	50779
GO:0031442	positive regulation of mRNA 3'-end processing	-1.69979	2.60853	0.00134281	0.799	0.507616	null	null	50779
GO:0043488	regulation of mRNA stability	-1.85805	4.5542	0.118781	0.749071	0.969959	null	null	50779
GO:0051254	positive regulation of RNA metabolic process	-1.41223	5.44209	0.917583	0.803106	0.775237	null	null	50779
GO:0061013	regulation of mRNA catabolic process	-1.73575	4.5708	0.12341	0.766869	0.861393	null	null	50779
GO:0061014	positive regulation of mRNA catabolic process	-1.44776	4.41399	0.0860064	0.751736	0.923405	null	null	50779
GO:1900363	regulation of mRNA polyadenylation	-1.35073	3.44154	0.00916098	0.804471	0.883925	null	null	50779
GO:0060260	regulation of transcription initiation by RNA polymerase II	-1.64217	3.85582	0.023786	0.872644	0.266869	-3.91977	-4.15542	null
GO:0060338	regulation of type I interferon-mediated signaling pathway	-1.44063	3.41128	0.00854428	0.894902	0.151697	-5.34029	-1.67834	null
GO:0060339	negative regulation of type I interferon-mediated signaling pathway	-1.55745	3.23172	0.00564977	0.860728	0.862262	null	null	60338
GO:0070126	mitochondrial translational termination	-1.91721	2.26482	0.000606753	0.702022	0.451072	3.65577	3.94841	null
GO:0140053	mitochondrial gene expression	-1.95241	4.41936	0.0870773	0.831266	0.283438	8.23205	1.5233	null
GO:1904872	regulation of telomerase RNA localization to Cajal body	-1.35073	2.55145	0.00117703	0.932674	0.122255	-5.30164	1.60796	null
