## Supplementary File 7 for "Elevated temperatures reduce population-specific transcriptional plasticity in developing lake sturgeon (*Acipenser fulvescens*)"

Pathway	Total	Expected	Hits	P.Value		Gene ID Label	Degree	Betweenness
translation	283	21.3	104	6.71E-47		rps27a	252	291499.09
DNA replication	72	5.43	34	7.20E-20		rplp0	106	48799.87
DNA replication initiation	16	1.21	13	1.02E-12		cdk2	83	96846.75
translational initiation	56	4.22	21	2.07E-10		bop1	62	60719.95
DNA repair	137	10.3	34	2.86E-10		fyna	56	53374.25
rRNA processing	54	4.07	20	7.29E-10		traf6	55	51671.13
regulation of translational initiation	18	1.36	11	8.02E-09		eif3d	49	11095.17
protein folding	97	7.32	23	5.51E-07		jak1	45	34573.03
transforming growth factor beta receptor signaling pathway	24	1.81	10	4.11E-06		smurf2	45	13033.88
phosphorylation	567	42.8	72	5.19E-06		exo1	42	28696.54
protein phosphorylation	589	44.4	73	1.06E-05		prpf31	40	51043.06
response to DNA damage stimulus	84	6.34	19	1.11E-05		cops5	38	67645.51
spliceosomal complex assembly	9	0.679	6	1.24E-05		cftr	38	34070.94
regulation of transcription from RNA polymerase II promoter	173	13	30	1.25E-05		mcm9	34	20167.94
protein catabolic process	15	1.13	7	5.05E-05		mapk14b	33	38749.72
DNA recombination	31	2.34	10	5.72E-05		hspa8	26	17658.76
mitotic spindle organization	12	0.905	6	0.000112		cdk8	25	20792.77
RNA processing	63	4.75	14	0.000194		cwc27	21	11415.93
response to ionizing radiation	15	1.13	6	0.000498		pds5a	18	14221.5
transcription, DNA-dependent	672	50.7	72	0.00118		plk4	17	20751.5
RNA splicing	55	4.15	11	0.0023		cct4	17	9060.43
protein ubiquitination	143	10.8	21	0.00231		trim13	16	15654.66
mitosis	73	5.51	13	0.00286		hyou1	15	14219
mitotic cell cycle	16	1.21	5	0.0052		csnk2b	15	12427.92
RNA export from nucleus	2	0.151	2	0.00568		trip12	15	12053.47
regulation of DNA replication	6	0.453	3	0.00718		zmat5	12	3835.9
regulation of lipid metabolic process	6	0.453	3	0.00718		prkcbb	11	7150.4
heart development	142	10.7	19	0.01		bap1	11	2915.23
response to heat	13	0.981	4	0.0132		sgk1	10	9616.04
inflammatory response	90	6.79	13	0.0169		atg4b	10	8559
response to virus	14	1.06	4	0.0174		banf1	9	7612
immune system process	47	3.54	8	0.0229		dnajc2	9	6489.21
protein import into nucleus	23	1.73	5	0.0259		naca	9	2866.26
adaptive immune response	16	1.21	4	0.0281		rnf8	9	2363.94
response to stress	16	1.21	4	0.0281		egr1	8	13442.43
cytokine-mediated signaling pathway	49	3.7	8	0.0288		chd1l	8	2000.89
regulation of protein stability	4	0.302	2	0.0308		tp53	7	42022.89
protein polyubiquitination	50	3.77	8	0.0321		spc24	7	5715
DNA damage checkpoint	10	0.754	3	0.0343		uba52	7	3982.29
chromosome segregation	27	2.04	5	0.0485		camk2d1	6	23356.66
lymphocyte differentiation	5	0.377	2	0.0487		cdc14ab	6	3814.5
hemopoiesis	74	5.58	10	0.05		trim33	5	13859.1
						ube2na	5	5068.42
						ube2nb	5	5068.42
						psma5	5	4631.48
						psma3	5	4631.48
						rpl4	5	875.17
						rack1	4	15322.07
						pcna	4	15283.66
						psmd12	4	8785.48
						skp1	4	8247.06
						psmd3	4	7483.42
						psmd6	4	7483.42
						h2ax	4	3046.12
						psma6a	4	2996.69
						psmd10	4	2996.69
						psmc2	4	2996.69
						psmb1	4	2996.69
						psmb3	4	2996.69
						psmc4	4	2996.69
						psmb2	4	2996.69
						psme2	4	2996.69
						psmb7	4	2996.69
						psma4	4	2996.69
						psmd14	4	2996.69
						psmb10	4	2996.69
						psmb8a	4	2996.69
						psmc5	4	2996.69
						gfm1	4	2862
						psma8	4	1868.36
						rps3a	4	782.15
						rps16	4	782.15
						ube2ib	4	630.58
						rps10	4	305.74
						hrasb	3	18329.91
						nras	3	18329.91
						mdm2	3	9806.57
						smad3a	3	7267.59
						smad2	3	7267.59
						jun	3	6454.12
						stub1	3	5358.61
						dtl	3	4334.93
						mtor	3	3241.82
						h2ax1	3	2819.55
						vcp	3	2725.39
						sf3b2	3	1936.89
						snrpb	3	1936.89
						snrpe	3	1936.89
						snrpd2	3	1936.89
						sf3b1	3	1936.89
						snrpd3l	3	1936.89
						maf1	3	1909
						kif7	3	1909
						sema3ab	3	1909
						psme1	3	1651.38
						psmd8	3	1651.38
						psmd9	3	1651.38
						psmc3	3	1651.38
						psmc6	3	1651.38
						mcm5	3	1263.46
						rpa1	3	1263.46
						pole	3	1263.46
						psmb9a	3	1060.27
						psmd11b	3	1060.27
						psmb6	3	1060.27
						psmb4	3	1060.27
						eif3i	3	729.79
						hsp90aa1.1	3	329.61
						unc45b	3	300.57
						rps6	3	252.72
						abce1	3	252.72
						rps23	3	252.72
						rps13	3	252.72
						rps14	3	252.72
						rps12	3	252.72
						rps29	3	252.72
						rps25	3	252.72
						rps5	3	252.72
						faub	3	252.72
						rps11	3	252.72
						rps8a	3	252.72
						rps8b	3	252.72
						rps24	3	252.72
						rps15	3	252.72
						rps4x	3	252.72
						rps15a	3	252.72
						rps9	3	252.72
						rps7	3	252.72
						rps26l	3	252.72
						rps28	3	252.72
						rps2	3	252.72
						rps19	3	252.72
						rps21	3	252.72
						rpsa	3	252.72
						eif3f	3	252.72
						rpl35	3	28.51
						rpl7	3	28.51
						rpl17	3	28.51
						ptena	3	9.33
						usp13	3	0.33
						ruvbl1	2	36820.73
						bysl	2	21348.61
						tsr1	2	21348.61
						canx	2	15040
						mad2l1	2	10718
						kif11	2	10718
						becn1	2	9460
						actl6a	2	8523
						mapk1	2	8089.5
						eef1a1l1	2	7002.29
						snu13b	2	6995.75
						snu13a	2	6995.75
						ccnc	2	6909.81
						ndc80	2	6643
						sh3kbp1	2	6348.17
						cdc25b	2	5006.21
						esco2	2	5002.67
						ccnb2	2	5002.67
						ccnb1	2	5002.67
						card11	2	4084.8
						ubxn7	2	3815.54
						mrpl12	2	3808
						dvl1b	2	3505.98
						hsp70.3	2	3324.64
						hsp70l	2	3324.64
						gsk3ba	2	2859
						gli3	2	2859
						wdr5	2	2829.31
						nedd8	2	2829.31
						rbx1	2	2829.31
						cul1a	2	2829.31
						hspb1	2	2696.76
						fzr1a	2	2375
						ccnd2a	2	2375
						eif6	2	2231.51
						mtrex	2	2231.51
						pa2g4a	2	2231.51
						wdr18	2	2231.51
						rsl24d1	2	2231.51
						pdcd11	2	2231.51
						cdkn1ba	2	2116.56
						cdkn1bb	2	2116.56
						tab1	2	2103.38
						prkcda	2	1848.67
						foxo3a	2	1601.84
						rb1	2	1393.19
						eftud2	2	1342.18
						snrnp200	2	1342.18
						prpf8	2	1342.18
						nup37	2	970.16
						nup133	2	970.16
						nup188	2	970.16
						nup214	2	970.16
						nup98	2	970.16
						msh2	2	955
						selenos	2	955
						calr	2	955
						irf7	2	955
						ywhabb	2	955
						fbxo45	2	955
						grb2b	2	951.92
						pik3r1	2	951.92
						ptpn11a	2	951.92
						shc1	2	951.92
						stat3	2	951.92
						ube4b	2	946.17
						ncf1	2	944.23
						ncf4	2	944.23
						dvl2	2	695.09
						ddx23	2	581.07
						snrpd1	2	581.07
						mcm3	2	551.76
						cdc6	2	551.76
						rpa2	2	551.76
						mcm4	2	551.76
						cdc45	2	551.76
						cdt1	2	551.76
						pola1	2	551.76
						orc1	2	551.76
						ube2v2	2	463.29
						pias1b	2	463.29
						pole4	2	448.34
						cdk1	2	448.34
						hspa4a	2	403.68
						pdpk1b	2	382.82
						pold1	2	263.35
						hsp90aa1.2	2	238.51
						eif3m	2	200.36
						eif3g	2	200.36
						eif2s3	2	200.36
						eif2s2	2	200.36
						eif3k	2	200.36
						eif3s10	2	200.36
						psma2	2	171.03
						prickle1b	2	171.03
						psmd13	2	171.03
						psmd5	2	171.03
						psme4b	2	171.03
						pole3	2	165.1
						hsc70	2	144.64
						chek2	2	47.1
						rpl3	2	0
						xrcc3	2	0
						rpl38	2	0
						rpl5a	2	0
						rpl23a	2	0
						rpl12	2	0
						rpl7a	2	0
						tnfrsf1a	2	0
						chuk	2	0
						stat1a	2	0
						rpl21	2	0
						si:ch211-262e15.1	2	0
						tab2	2	0
						rplp2l	2	0
						rpl28	2	0
						rps27.1	2	0
						tnfaip3	2	0
						rplp1	2	0
						rpl18a	2	0
						usp4	2	0
						asxl1	2	0
						rpl18	2	0
						rpl30	2	0
						tradd	2	0
						rpl39	2	0
						rad51b	2	0
						rpl9	2	0
						foxk1	2	0
						rpl32	2	0
						rad51	2	0
						rpl10a	2	0
						rpl11	2	0
						eef1b2	2	0
						ube2v1	2	0
						rpl23	2	0
						rps27.2	2	0
						eef1g	2	0
						rpl22l1	2	0
						rpl36a	2	0
						adrm1	2	0
						rpl6	2	0
						rpl29	2	0
						brca2	2	0
						birc2	2	0
						dna2	2	0
						rpl19	2	0
						mdc1	2	0
						rpl5b	2	0
						rad51d	2	0
						rpl34	2	0
						tpt1	2	0
						rpl22	2	0
						rpl8	2	0
						rpl37	2	0
						rsrc1	2	0
						rpl27	2	0
						irak1	2	0
						rpl10	2	0
						rad51c	2	0
						rpl15	2	0
						rps11b	2	0
						rpl31	2	0
						mcm6l	1	0
						slc9a3r1a	1	0
						gtpbp4	1	0
						dhx16	1	0
						sart1	1	0
						usp7	1	0
						pola2	1	0
						pik3cg	1	0
						prkacab	1	0
						nsd2	1	0
						mrto4	1	0
						nsa2	1	0
						cct7	1	0
						gins4	1	0
						eif3eb	1	0
						ppp1r8a	1	0
						cks1b	1	0
						psmd4b	1	0
						cct8	1	0
						hspa9	1	0
						med15	1	0
						sf3a2	1	0
						wdr12	1	0
						hif1ab	1	0
						noc3l	1	0
						ccnh	1	0
						cct3	1	0
						sart3	1	0
						pno1	1	0
						med27	1	0
						slc30a7	1	0
						prkci	1	0
						gnl3l	1	0
						lemd3	1	0
						csnk2a1	1	0
						arih1	1	0
						sec63	1	0
						rad54l	1	0
						hcfc1a	1	0
						dkc1	1	0
						nup155	1	0
						wasa	1	0
						map2k1	1	0
						mrpl19	1	0
						parp1	1	0
						ngly1	1	0
						mark3b	1	0
						foxm1	1	0
						yes1	1	0
						myod1	1	0
						rad21a	1	0
						cdkn1ca	1	0
						med7	1	0
						gria1a	1	0
						gli2a	1	0
						tnfb	1	0
						rrm1	1	0
						ube2e3	1	0
						snrpd3	1	0
						mapk12a	1	0
						utp25	1	0
						dnaja1	1	0
						psen2	1	0
						snx3	1	0
						cops2	1	0
						tada2b	1	0
						supt6h	1	0
						hsp90b1	1	0
						smo	1	0
						nup93	1	0
						ncl	1	0
						stn1	1	0
						cwc22	1	0
						usp33	1	0
						tlr3	1	0
						map2k2a	1	0
						hsp90ab1	1	0
						pink1	1	0
						rae1	1	0
						ddx49	1	0
						bmpr1aa	1	0
						bud31	1	0
						rsad2	1	0
						pa2g4b	1	0
						mapkapk2b	1	0
						sf3b5	1	0
						bag1	1	0
						ltv1	1	0
						fbxw11b	1	0
						gins1	1	0
						ppp2r1bb	1	0
						mfap1	1	0
						phc2b	1	0
						pdia4	1	0
						eif4a1b	1	0
						ppp2r5a	1	0
						tprb	1	0
						c1d	1	0
						gnaq	1	0
						ankrd45	1	0
						vldlr	1	0
						hspa4b	1	0
						malt2	1	0
						ddx55	1	0
						mapk12b	1	0
						mapkapk2a	1	0
						eif5	1	0
						ncbp2	1	0
						myd88	1	0
						ccna1	1	0
						plxna4	1	0
						aurka	1	0
						pif1	1	0
						mcm6	1	0
						stat5a	1	0
						cwc15	1	0
						riok1	1	0
						sf3b4	1	0
						akt2	1	0
						med17	1	0
						rtca	1	0
						smad7	1	0
						smc3	1	0
						mkks	1	0
						arrb2b	1	0
						zgc:86598	1	0
						tnfa	1	0
						eif2s1a	1	0
						stat6	1	0
						kif23	1	0
						pes	1	0
						ccnt1	1	0
						csnk2a2a	1	0
						smyd1a	1	0
						mnat1	1	0
						dcaf11	1	0
						eif5a	1	0
						pdia6	1	0
						snrpa	1	0
						tlr4bb	1	0
						ccna2	1	0
						ddx51	1	0
						cops7a	1	0
						nsl1	1	0
						nvl	1	0
						mis12	1	0
						cdc7	1	0
						ctnnb1	1	0
						orc5	1	0
						sec61a1	1	0
						nup35	1	0
						ube2d1b	1	0
						prkn	1	0
						mapk6	1	0
						mapk11	1	0
						uchl1	1	0
						rbm28	1	0
						gins2	1	0
						ddx56	1	0
						usp49	1	0
						derl1	1	0
						usp5	1	0
						med21	1	0
						ppp1r8b	1	0
						cops8	1	0
						lsm4	1	0
						stil	1	0
						otud3	1	0
						ccnd3	1	0
						ppan	1	0
						socs3a	1	0
						snrnp40	1	0
						gabarapl2	1	0
						wasb	1	0
						camk2a	1	0
						tgfbr2b	1	0
						nup107	1	0
						mapk14a	1	0
						slc26a3.1	1	0
						traf5	1	0
						tax1bp1b	1	0
						cd209	1	0
						nuf2	1	0
						atg3	1	0
						map1lc3a	1	0
						ppp2caa	1	0
						vps4a	1	0
						fosab	1	0
						smad3b	1	0
						mrpl27	1	0
						hspa8b	1	0
						mef2cb	1	0
						med6	1	0
						hif1aa	1	0
						gna11b	1	0
						stxbp3	1	0
						csnk2a2b	1	0
						vrk1	1	0
						map3k5	1	0
						ptpn11b	1	0
						LOC110438919	1	0
						wdr32	1	0
						cblb	1	0
						creld2	1	0
						ddx18	1	0
						ube2d1a	1	0
						kdr	1	0
						ube2e2	1	0
						sec61a1l	1	0
						peli2	1	0
						bag2	1	0
						cdk7	1	0
						eef2l2	1	0
						riok2	1	0
						gabarapa	1	0
						rfc5	1	0
						ptpn2b	1	0
						cebpa	1	0
						eif3hb	1	0
						tipin	1	0
						cars1	1	0
						arih1l	1	0
						smad5	1	0
						plrg1	1	0
						ptges3a	1	0
						med28	1	0
						il10rb	1	0
						mcm3l	1	0
						uba1	1	0
						aurkb	1	0
						actb1	1	0
						snrnp70	1	0
						med25	1	0
						socs1a	1	0
						ftr30	1	0
						e2f5	1	0
						gins3	1	0
						cul3a	1	0
						fbxo5	1	0
						ftr69	1	0
						cdkn3	1	0
						prpf38a	1	0
						ftr80	1	0
						snrpb2	1	0
						bag3	1	0
						mrps6	1	0
						dcaf7	1	0
						rictorb	1	0
						phc1	1	0
						rpp38	1	0
						rad1	1	0
						lcp2a	1	0
						nifk	1	0
						med16	1	0
						zgc:92606	1	0
						hspa13	1	0
						dnajc3a	1	0
						med18	1	0
						rmi1	1	0
						med4	1	0
						ppih	1	0
						gopc	1	0
						usp39	1	0
						rbbp5	1	0
						tgfbr1b	1	0
						atf2	1	0
						ptpn1	1	0
						riok3	1	0
						yy1a	1	0
						rpl7l1	1	0
						bag4	1	0
						prkcz	1	0
						ube2d2	1	0
						cops4	1	0
						ftr54	1	0
						rpf2	1	0
						wapla	1	0
						rps6ka4	1	0
						cdca5	1	0
						pak1ip1	1	0
						bud13	1	0
						fybb	1	0
						vdac1	1	0
						phf5a	1	0
						cct5	1	0
						hgfa	1	0
						noc4l	1	0
						irak3	1	0
						irf5	1	0
						mcm10	1	0
						mrps10	1	0
						rbl2	1	0
						gabarapb	1	0
						rbl1	1	0
						eif2s1b	1	0
						dusp10	1	0
						eif5b	1	0
						b2m	1	0
						eif3jb	1	0
						trub1	1	0
						fbl	1	0
						srfa	1	0
						irs1	1	0
						imp4	1	0
						mta2	1	0
						ppp2r5b	1	0
						ebna1bp2	1	0
						si:dkey-101k6.5	1	0
						pelo	1	0
						ruvbl2	1	0
						crk	1	0
						smc1a	1	0
						rsl1d1	1	0
						tex10	1	0
						rfc3	1	0
						eif5a2	1	0
						ezrb	1	0
						rad52	1	0
						usp30	1	0
						vps36	1	0
						mdm4	1	0
						nf1a	1	0
						josd2	1	0
						hspa14	1	0
						smc1al	1	0
						tada3l	1	0
						il17ra1a	1	0
						lsm7	1	0
						sass6	1	0
						mapk13	1	0
						mrpl4	1	0
						zgc:174904	1	0
						nip7	1	0
						ppp2r5ca	1	0
						phka1a	1	0
						nol6	1	0
						ddit3	1	0
						herc4	1	0
						nedd4l	1	0
						map3k3	1	0
						ash2l	1	0
						cul4b	1	0
						rps6ka5	1	0
						usp16	1	0
						lig4	1	0
						nphs1	1	0
						pcgf5b	1	0
						nipblb	1	0
						mrps9	1	0
						foxo1b	1	0
						stag2b	1	0
						stag1a	1	0
						mbd3a	1	0
						gnl1	1	0
						wdr74	1	0
						tab3	1	0
						meiob	1	0
						mrps5	1	0
						ppp2r2cb	1	0
						dhx37	1	0
						kat2b	1	0
						smarcad1a	1	0
						polr3b	1	0
						noc2l	1	0
						atrip	1	0
						manf	1	0
						dock3	1	0
						msh3	1	0
						cdk4	1	0
						bud23	1	0
						ddx21	1	0
						prpf4	1	0
						ubb	1	0
						dscamb	1	0
						wbp4	1	0
						smu1a	1	0
						ube2d4	1	0
						nfkbie	1	0
						cebpz	1	0
						taf10	1	0
						crfb4	1	0
						h2az2a	1	0
						il2rga	1	0
						ccdc22	1	0
						ppp2r5eb	1	0
						smad6b	1	0
						ddb2	1	0
						oxa1l	1	0
						mus81	1	0
						si:ch73-122g19.1	1	0
						nhp2	1	0
						atg12	1	0
						ppp1r1b	1	0
						pold3	1	0
						skp2	1	0
						pdpk1a	1	0
						ube2d3	1	0
						khdrbs1b	1	0
						mapk3	1	0
						mrpl36	1	0
						med10	1	0
						btf3l4	1	0
						uchl3	1	0
						prim1	1	0
						camk2g1	1	0
						pias4a	1	0
						socs3b	1	0
						stat4	1	0
						xrcc6	1	0
						lsm5	1	0
						rac1a	1	0
						prpf19	1	0
						smad4a	1	0
						atxn7	1	0
						elk1	1	0
						blm	1	0
						taf9	1	0
						cdc25d	1	0
						herc2	1	0
						il10	1	0
						mak16	1	0
						tlr4al	1	0
						mrpl17	1	0
						nab2	1	0
						tnksa	1	0
						timeless	1	0
						pms2	1	0
						si:ch73-190m4.1	1	0
						nop56	1	0
						tjp1a	1	0
						cenpe	1	0
						wdtc1	1	0
						wdhd1	1	0
						rnf5	1	0
						malt1	1	0
						si:ch211-160f23.5	1	0
						polr1b	1	0
						asxl2	1	0
						stip1	1	0
						cop1	1	0
						gar1	1	0
						si:ch211-281g13.5	1	0
						nop2	1	0
						pot1	1	0
						tirap	1	0
						recql4	1	0
						ubr2	1	0
						bcl10	1	0
						rrm2	1	0
						si:dkey-6i22.5	1	0
						brap	1	0
						nbr1b	1	0
						spc25	1	0
						strn3	1	0
						lsm3	1	0
						lsm8	1	0
						usp18	1	0
						tcp1	1	0
						tlr4ba	1	0
						med31	1	0
						dsn1	1	0
						ccnb3	1	0
						erlec1	1	0
						jak2b	1	0
						ddx27	1	0
						ube2e1	1	0
						zmp:0000000936	1	0
						daxx	1	0
						prpf6	1	0
						si:dkey-251i10.3	1	0
						spdya	1	0
						sting1	1	0
						ddost	1	0
						lmnb1	1	0
						lamtor5	1	0
						LOC101884526	1	0
						wdr59	1	0
						rac1b	1	0
						utp15	1	0
						bcar1	1	0
						amfra	1	0
						eif3ea	1	0
						bmi1a	1	0
						hspa12a	1	0
						ube2t	1	0
						mysm1	1	0
						tnfrsf11a	1	0
						prpf3	1	0
						cep135	1	0
						dnajb11	1	0
						snrpa1	1	0
						ikbkg	1	0
						ubxn1	1	0
						pdzk1	1	0
						peli3	1	0
						smc4	1	0
						ezra	1	0
						mybl2b	1	0
						junba	1	0
						gnl3	1	0
						tp73	1	0
						rhoab	1	0
						e2f3	1	0
						wee2	1	0
						irs4a	1	0
						srrm2	1	0
						stat5b	1	0
						rnf113a	1	0
						tlr2	1	0
						mef2aa	1	0
						ripk3	1	0
						supt16h	1	0
						zgc:113263	1	0
						mapkap1	1	0
						zmp:0000000937	1	0
						mycbp2	1	0
						grwd1	1	0
						med22	1	0
						bag5	1	0
						tgfbr1a	1	0
						akt3b	1	0
						ngfra	1	0
						dda1	1	0
						smad6a	1	0
						mavs	1	0
						grip2b	1	0
						st13	1	0
						stag2a	1	0
						polk	1	0
						gps1	1	0
						lmna	1	0
						eef2a.2	1	0
						rbmx2	1	0
						grin2bb	1	0
						mlh1	1	0
						rad17	1	0
						mapkapk5	1	0
						fosb	1	0
						chd7	1	0
						eif1	1	0
						cd40	1	0
						dcun1d4	1	0
						prc1b	1	0
						stat1b	1	0
						polh	1	0
						prim2	1	0
						si:ch73-266o15.4	1	0
						hck	1	0
						ftr97	1	0
						ftr79	1	0
						med23	1	0
						fanci	1	0
						hecw1b	1	0
						ube2l3b	1	0
						med19b	1	0
						grin2aa	1	0
						ppp2r1ba	1	0
						ankle2	1	0
						sqstm1	1	0
						rpf1	1	0
						ppp2r2ab	1	0
						cenpj	1	0
						bub1	1	0
						ireb2	1	0
						ikbkb	1	0
						myl12.2	1	0
						cdkn1a	1	0
						ftr43	1	0
						mlst8	1	0
						cct6a	1	0
						eef2a.1	1	0
						ssrp1b	1	0
						med1	1	0
						si:ch211-208h16.4	1	0
						camk2b1	1	0
						ptpn2a	1	0
						cul1b	1	0
						nsun2	1	0
						ddx31	1	0
						si:dkey-28b4.7	1	0
						dcsignlg	1	0
						si:ch211-281g13.4	1	0
						lsm6	1	0
						btf3	1	0
						il7r	1	0
						usp2a	1	0
						med13a	1	0
						plxna2	1	0
						smarca4a	1	0
						mcmbp	1	0
						stam	1	0
						txnl4a	1	0
						surf6	1	0
						nfkb2	1	0
						asgrl1	1	0
						ttk	1	0
						si:ch73-343l4.8	1	0
						dcaf17	1	0
						hcfc1b	1	0
						nbn	1	0
						rnf146	1	0
						pold2	1	0
						actb2	1	0
						rad21b	1	0
						socs1b	1	0
						exosc10	1	0
						nle1	1	0
						gna14a	1	0
						syk	1	0
						usp21	1	0
						sh2d1aa	1	0
						med14	1	0
						kat5b	1	0
						mfn2	1	0
						slc26a6	1	0
						met	1	0
						LOC103910168	1	0
						eme1	1	0
						stat2	1	0
						atg5	1	0
						si:ch73-111e15.1	1	0
						rad50	1	0
						waplb	1	0
						il2rgb	1	0
						chd4b	1	0
						ecsit	1	0
						eif3ja	1	0
						map3k14a	1	0
						usp22	1	0
						nlrx1	1	0
						med13b	1	0
						ngfrb	1	0
						LOC103911894	1	0
						stambpl1	1	0
						si:dkey-187i8.2	1	0
						ddit4	1	0
						msh4	1	0
						cep152	1	0
						mcm8	1	0
						pdcl	1	0
						isg20	1	0
						prr12b	1	0
						fzr1b	1	0
						bptf	1	0
						ulk2	1	0
						esco1	1	0
						relb	1	0
						si:dkey-37f18.2	1	0
						hsph1	1	0
						ep300b	1	0
						pum3	1	0
						ftr11	1	0
						tjp1b	1	0
						ambra1b	1	0
