## Supplementary File 8 for "Elevated temperatures reduce population-specific transcriptional plasticity in developing lake sturgeon (*Acipenser fulvescens*)"

### Sheet: A) 1rst fast qc
Sample #	Strand	Total Sequences
G1	F	112512746
	R	112512746
G2	F	65734672
	R	65734672
G3	F	43121766
	R	43121766
G4	F	117339288
	R	117339288
G5	F	53619778
	R	53619778
G6	F	48225101
	R	48225101
G7	F	41809419
	R	41809419
G8	F	31522364
	R	31522364
G9	F	141310343
	R	141310343
G10	F	89534138
	R	89534138
G11	F	45978900
	R	45978900
G12	F	81786160
	R	81786160
G13	F	38153859
	R	38153859
G14	F	53933280
	R	53933280
G15	F	36753163
	R	36753163
G16	F	38334348
	R	38334348
G17	F	37888763
	R	37888763
G18	F	32094325
	R	32094325
G19	F	133319305
	R	133319305
G20	F	35458052
	R	35458052
G21	F	54062333
	R	54062333
G22	F	32476649
	R	32476649
G23	F	33738856
	R	33738856
G24	F	35185716
	R	35185716
G25	F	36583827
	R	36583827
G26	F	39341091
	R	39341091
G27	F	67176696
	R	67176696
G28	F	44306476
	R	44306476
G29	F	61790620
	R	61790620
G30	F	31090207
	R	31090207
G31	F	30654244
	R	30654244
G32	F	75282166
	R	75282166
G33	F	28959811
	R	28959811
G34	F	36333943
	R	36333943
G35	F	43547526
	R	43547526
G36	F	38777053
	R	38777053

### Sheet: B) Post Trim Fastqc
Sample #	Strand	Total Sequences
G1	F	109258126
	R	109258126
G2	F	64103157
	R	64103157
G3	F	41946607
	R	41946607
G4	F	113742473
	R	113742473
G5	F	52126481
	R	52126481
G6	F	46986937
	R	46986937
G7	F	40757045
	R	40757045
G8	F	30702468
	R	30702468
G9	F	137331145
	R	137331145
G10	F	87210343
	R	87210343
G11	F	44837929
	R	44837929
G12	F	79550954
	R	79550954
G13	F	36899121
	R	36899121
G14	F	52505540
	R	52505540
G15	F	35691316
	R	35691316
G16	F	37128562
	R	37128562
G17	F	36932871
	R	36932871
G18	F	31211226
	R	31211226
G19	F	129974084
	R	129974084
G20	F	34429551
	R	34429551
G21	F	52751313
	R	52751313
G22	F	31583584
	R	31583584
G23	F	32817648
	R	32817648
G24	F	34123981
	R	34123981
G25	F	35608339
	R	35608339
G26	F	38116856
	R	38116856
G27	F	65376347
	R	65376347
G28	F	43177903
	R	43177903
G29	F	60043741
	R	60043741
G30	F	30269224
	R	30269224
G31	F	29763742
	R	29763742
G32	F	72458668
	R	72458668
G33	F	28095815
	R	28095815
G34	F	35314656
	R	35314656
G35	F	42339193
	R	42339193
G36	F	37719040
	R	37719040

### Sheet: C) percent trimmed 
Sample #	Strand	Total Sequences		Post Trim	Sample #	Strand	Total Sequences		Number of reads trimmed	Percentage Trimmed(%)
G1	F	112512746			G1	F	109258126		3254620	2.89267
	R	112512746				R	109258126		3254620	2.89267
G2	F	65734672			G2	F	64103157		1631515	2.48197
	R	65734672				R	64103157		1631515	2.48197
G3	F	43121766			G3	F	41946607		1175159	2.72521
	R	43121766				R	41946607		1175159	2.72521
G4	F	117339288			G4	F	113742473		3596815	3.06531
	R	117339288				R	113742473		3596815	3.06531
G5	F	53619778			G5	F	52126481		1493297	2.78497
	R	53619778				R	52126481		1493297	2.78497
G6	F	48225101			G6	F	46986937		1238164	2.56747
	R	48225101				R	46986937		1238164	2.56747
G7	F	41809419			G7	F	40757045		1052374	2.51707
	R	41809419				R	40757045		1052374	2.51707
G8	F	31522364			G8	F	30702468		819896	2.601
	R	31522364				R	30702468		819896	2.601
G9	F	141310343			G9	F	137331145		3979198	2.81593
	R	141310343				R	137331145		3979198	2.81593
G10	F	89534138			G10	F	87210343		2323795	2.59543
	R	89534138				R	87210343		2323795	2.59543
G11	F	45978900			G11	F	44837929		1140971	2.48151
	R	45978900				R	44837929		1140971	2.48151
G12	F	81786160			G12	F	79550954		2235206	2.73299
	R	81786160				R	79550954		2235206	2.73299
G13	F	38153859			G13	F	36899121		1254738	3.28863
	R	38153859				R	36899121		1254738	3.28863
G14	F	53933280			G14	F	52505540		1427740	2.64723
	R	53933280				R	52505540		1427740	2.64723
G15	F	36753163			G15	F	35691316		1061847	2.88913
	R	36753163				R	35691316		1061847	2.88913
G16	F	38334348			G16	F	37128562		1205786	3.14545
	R	38334348				R	37128562		1205786	3.14545
G17	F	37888763			G17	F	36932871		955892	2.52289
	R	37888763				R	36932871		955892	2.52289
G18	F	32094325			G18	F	31211226		883099	2.75157
	R	32094325				R	31211226		883099	2.75157
G19	F	133319305			G19	F	129974084		3345221	2.50918
	R	133319305				R	129974084		3345221	2.50918
G20	F	35458052			G20	F	34429551		1028501	2.90061
	R	35458052				R	34429551		1028501	2.90061
G21	F	54062333			G21	F	52751313		1311020	2.42502
	R	54062333				R	52751313		1311020	2.42502
G22	F	32476649			G22	F	31583584		893065	2.74987
	R	32476649				R	31583584		893065	2.74987
G23	F	33738856			G23	F	32817648		921208	2.73041
	R	33738856				R	32817648		921208	2.73041
G24	F	35185716			G24	F	34123981		1061735	3.01752
	R	35185716				R	34123981		1061735	3.01752
G25	F	36583827			G25	F	35608339		975488	2.66645
	R	36583827				R	35608339		975488	2.66645
G26	F	39341091			G26	F	38116856		1224235	3.11185
	R	39341091				R	38116856		1224235	3.11185
G27	F	67176696			G27	F	65376347		1800349	2.68002
	R	67176696				R	65376347		1800349	2.68002
G28	F	44306476			G28	F	43177903		1128573	2.5472
	R	44306476				R	43177903		1128573	2.5472
G29	F	61790620			G29	F	60043741		1746879	2.82709
	R	61790620				R	60043741		1746879	2.82709
G30	F	31090207			G30	F	30269224		820983	2.64065
	R	31090207				R	30269224		820983	2.64065
G31	F	30654244			G31	F	29763742		890502	2.90499
	R	30654244				R	29763742		890502	2.90499
G32	F	75282166			G32	F	72458668		2823498	3.75055
	R	75282166				R	72458668		2823498	3.75055
G33	F	28959811			G33	F	28095815		863996	2.98343
	R	28959811				R	28095815		863996	2.98343
G34	F	36333943			G34	F	35314656		1019287	2.80533
	R	36333943				R	35314656		1019287	2.80533
G35	F	43547526			G35	F	42339193		1208333	2.77475
	R	43547526				R	42339193		1208333	2.77475
G36	F	38777053			G36	F	37719040		1058013	2.72845
	R	38777053				R	37719040		1058013	2.72845

### Sheet: D) Mapping Summary
Sample	Mapping Summaries
G1	109258126 reads; of these:
	109258126 (100.00%) were paired; of these:
	29451209 (26.96%) aligned concordantly 0 times
	42128439 (38.56%) aligned concordantly exactly 1 time
	37678478 (34.49%) aligned concordantly >1 times
	----
	29451209 pairs aligned concordantly 0 times; of these:
	1577207 (5.36%) aligned discordantly 1 time
	----
	27874002 pairs aligned 0 times concordantly or discordantly; of these:
	55748004 mates make up the pairs; of these:
	35595603 (63.85%) aligned 0 times
	10663403 (19.13%) aligned exactly 1 time
	9488998 (17.02%) aligned >1 times
	83.71% overall alignment rate
G2	64103157 reads; of these:
	64103157 (100.00%) were paired; of these:
	18204910 (28.40%) aligned concordantly 0 times
	24234160 (37.80%) aligned concordantly exactly 1 time
	21664087 (33.80%) aligned concordantly >1 times
	----
	18204910 pairs aligned concordantly 0 times; of these:
	942296 (5.18%) aligned discordantly 1 time
	----
	17262614 pairs aligned 0 times concordantly or discordantly; of these:
	34525228 mates make up the pairs; of these:
	22727279 (65.83%) aligned 0 times
	6220601 (18.02%) aligned exactly 1 time
	5577348 (16.15%) aligned >1 times
	82.27% overall alignment rate
G3	41946607 reads; of these:
	41946607 (100.00%) were paired; of these:
	11444144 (27.28%) aligned concordantly 0 times
	16135401 (38.47%) aligned concordantly exactly 1 time
	14367062 (34.25%) aligned concordantly >1 times
	----
	11444144 pairs aligned concordantly 0 times; of these:
	609314 (5.32%) aligned discordantly 1 time
	----
	10834830 pairs aligned 0 times concordantly or discordantly; of these:
	21669660 mates make up the pairs; of these:
	14000298 (64.61%) aligned 0 times
	4064631 (18.76%) aligned exactly 1 time
	3604731 (16.63%) aligned >1 times
	83.31% overall alignment rate
G4	113742473 reads; of these:
	113742473 (100.00%) were paired; of these:
	30329654 (26.67%) aligned concordantly 0 times
	44203283 (38.86%) aligned concordantly exactly 1 time
	39209536 (34.47%) aligned concordantly >1 times
	----
	30329654 pairs aligned concordantly 0 times; of these:
	1611623 (5.31%) aligned discordantly 1 time
	----
	28718031 pairs aligned 0 times concordantly or discordantly; of these:
	57436062 mates make up the pairs; of these:
	36960768 (64.35%) aligned 0 times
	10911292 (19.00%) aligned exactly 1 time
	9564002 (16.65%) aligned >1 times
	83.75% overall alignment rate
G5	52126481 reads; of these:
	52126481 (100.00%) were paired; of these:
	14168238 (27.18%) aligned concordantly 0 times
	19765609 (37.92%) aligned concordantly exactly 1 time
	18192634 (34.90%) aligned concordantly >1 times
	----
	14168238 pairs aligned concordantly 0 times; of these:
	756764 (5.34%) aligned discordantly 1 time
	----
	13411474 pairs aligned 0 times concordantly or discordantly; of these:
	26822948 mates make up the pairs; of these:
	17170620 (64.01%) aligned 0 times
	5118643 (19.08%) aligned exactly 1 time
	4533685 (16.90%) aligned >1 times
	83.53% overall alignment rate
G6	46986937 reads; of these:
	46986937 (100.00%) were paired; of these:
	13159363 (28.01%) aligned concordantly 0 times
	17786717 (37.85%) aligned concordantly exactly 1 time
	16040857 (34.14%) aligned concordantly >1 times
	----
	13159363 pairs aligned concordantly 0 times; of these:
	678445 (5.16%) aligned discordantly 1 time
	----
	12480918 pairs aligned 0 times concordantly or discordantly; of these:
	24961836 mates make up the pairs; of these:
	16457243 (65.93%) aligned 0 times
	4474902 (17.93%) aligned exactly 1 time
	4029691 (16.14%) aligned >1 times
	82.49% overall alignment rate
G7	40757045 reads; of these:
	40757045 (100.00%) were paired; of these:
	11231309 (27.56%) aligned concordantly 0 times
	15458942 (37.93%) aligned concordantly exactly 1 time
	14066794 (34.51%) aligned concordantly >1 times
	----
	11231309 pairs aligned concordantly 0 times; of these:
	612705 (5.46%) aligned discordantly 1 time
	----
	10618604 pairs aligned 0 times concordantly or discordantly; of these:
	21237208 mates make up the pairs; of these:
	13579562 (63.94%) aligned 0 times
	3977024 (18.73%) aligned exactly 1 time
	3680622 (17.33%) aligned >1 times
	83.34% overall alignment rate
G8	30702468 reads; of these:
	30702468 (100.00%) were paired; of these:
	8549243 (27.85%) aligned concordantly 0 times
	11712250 (38.15%) aligned concordantly exactly 1 time
	10440975 (34.01%) aligned concordantly >1 times
	----
	8549243 pairs aligned concordantly 0 times; of these:
	458869 (5.37%) aligned discordantly 1 time
	----
	8090374 pairs aligned 0 times concordantly or discordantly; of these:
	16180748 mates make up the pairs; of these:
	10365531 (64.06%) aligned 0 times
	3079856 (19.03%) aligned exactly 1 time
	2735361 (16.91%) aligned >1 times
	83.12% overall alignment rate
G9	137331145 reads; of these:
	137331145 (100.00%) were paired; of these:
	38203976 (27.82%) aligned concordantly 0 times
	53064205 (38.64%) aligned concordantly exactly 1 time
	46062964 (33.54%) aligned concordantly >1 times
	----
	38203976 pairs aligned concordantly 0 times; of these:
	2106609 (5.51%) aligned discordantly 1 time
	----
	36097367 pairs aligned 0 times concordantly or discordantly; of these:
	72194734 mates make up the pairs; of these:
	46187824 (63.98%) aligned 0 times
	13765498 (19.07%) aligned exactly 1 time
	12241412 (16.96%) aligned >1 times
	83.18% overall alignment rate
G10	87210343 reads; of these:
	87210343 (100.00%) were paired; of these:
	24716769 (28.34%) aligned concordantly 0 times
	32995195 (37.83%) aligned concordantly exactly 1 time
	29498379 (33.82%) aligned concordantly >1 times
	----
	24716769 pairs aligned concordantly 0 times; of these:
	1276642 (5.17%) aligned discordantly 1 time
	----
	23440127 pairs aligned 0 times concordantly or discordantly; of these:
	46880254 mates make up the pairs; of these:
	30505868 (65.07%) aligned 0 times
	8632205 (18.41%) aligned exactly 1 time
	7742181 (16.51%) aligned >1 times
	82.51% overall alignment rate
G11	44837929 reads; of these:
	44837929 (100.00%) were paired; of these:
	12544090 (27.98%) aligned concordantly 0 times
	16926182 (37.75%) aligned concordantly exactly 1 time
	15367657 (34.27%) aligned concordantly >1 times
	----
	12544090 pairs aligned concordantly 0 times; of these:
	622695 (4.96%) aligned discordantly 1 time
	----
	11921395 pairs aligned 0 times concordantly or discordantly; of these:
	23842790 mates make up the pairs; of these:
	15515114 (65.07%) aligned 0 times
	4474723 (18.77%) aligned exactly 1 time
	3852953 (16.16%) aligned >1 times
	82.70% overall alignment rate
G12	79550954 reads; of these:
	79550954 (100.00%) were paired; of these:
	22093396 (27.77%) aligned concordantly 0 times
	30282470 (38.07%) aligned concordantly exactly 1 time
	27175088 (34.16%) aligned concordantly >1 times
	----
	22093396 pairs aligned concordantly 0 times; of these:
	1077182 (4.88%) aligned discordantly 1 time
	----
	21016214 pairs aligned 0 times concordantly or discordantly; of these:
	42032428 mates make up the pairs; of these:
	27684757 (65.87%) aligned 0 times
	7697686 (18.31%) aligned exactly 1 time
	6649985 (15.82%) aligned >1 times
	82.60% overall alignment rate
G13	36899121 (100.00%) were paired; of these:
	11003903 (29.82%) aligned concordantly 0 times
	13783856 (37.36%) aligned concordantly exactly 1 time
	12111362 (32.82%) aligned concordantly >1 times
	----
	11003903 pairs aligned concordantly 0 times; of these:
	512487 (4.66%) aligned discordantly 1 time
	----
	10491416 pairs aligned 0 times concordantly or discordantly; of these:
	20982832 mates make up the pairs; of these:
	13999302 (66.72%) aligned 0 times
	3775025 (17.99%) aligned exactly 1 time
	3208505 (15.29%) aligned >1 times
	81.03% overall alignment rate
G14	52505540 reads; of these:
	52505540 (100.00%) were paired; of these:
	14754155 (28.10%) aligned concordantly 0 times
	19911045 (37.92%) aligned concordantly exactly 1 time
	17840340 (33.98%) aligned concordantly >1 times
	----
	14754155 pairs aligned concordantly 0 times; of these:
	718408 (4.87%) aligned discordantly 1 time
	----
	14035747 pairs aligned 0 times concordantly or discordantly; of these:
	28071494 mates make up the pairs; of these:
	18501797 (65.91%) aligned 0 times
	5143733 (18.32%) aligned exactly 1 time
	4425964 (15.77%) aligned >1 times
	82.38% overall alignment rate
G15	35691316 reads; of these:
	35691316 (100.00%) were paired; of these:
	9811470 (27.49%) aligned concordantly 0 times
	13516767 (37.87%) aligned concordantly exactly 1 time
	12363079 (34.64%) aligned concordantly >1 times
	----
	9811470 pairs aligned concordantly 0 times; of these:
	479049 (4.88%) aligned discordantly 1 time
	----
	9332421 pairs aligned 0 times concordantly or discordantly; of these:
	18664842 mates make up the pairs; of these:
	12334522 (66.08%) aligned 0 times
	3402532 (18.23%) aligned exactly 1 time
	2927788 (15.69%) aligned >1 times
	82.72% overall alignment rate
G16	37128562 reads; of these:
	37128562 (100.00%) were paired; of these:
	10373989 (27.94%) aligned concordantly 0 times
	14443944 (38.90%) aligned concordantly exactly 1 time
	12310629 (33.16%) aligned concordantly >1 times
	----
	10373989 pairs aligned concordantly 0 times; of these:
	520849 (5.02%) aligned discordantly 1 time
	----
	9853140 pairs aligned 0 times concordantly or discordantly; of these:
	19706280 mates make up the pairs; of these:
	12717358 (64.53%) aligned 0 times
	3815337 (19.36%) aligned exactly 1 time
	3173585 (16.10%) aligned >1 times
	82.87% overall alignment rate
G17	36932871 reads; of these:
	36932871 (100.00%) were paired; of these:
	10134983 (27.44%) aligned concordantly 0 times
	14022661 (37.97%) aligned concordantly exactly 1 time
	12775227 (34.59%) aligned concordantly >1 times
	----
	10134983 pairs aligned concordantly 0 times; of these:
	508297 (5.02%) aligned discordantly 1 time
	----
	9626686 pairs aligned 0 times concordantly or discordantly; of these:
	19253372 mates make up the pairs; of these:
	12575561 (65.32%) aligned 0 times
	3569180 (18.54%) aligned exactly 1 time
	3108631 (16.15%) aligned >1 times
	82.98% overall alignment rate
G18	31211226 reads; of these:
	31211226 (100.00%) were paired; of these:
	8793437 (28.17%) aligned concordantly 0 times
	11914960 (38.18%) aligned concordantly exactly 1 time
	10502829 (33.65%) aligned concordantly >1 times
	----
	8793437 pairs aligned concordantly 0 times; of these:
	430416 (4.89%) aligned discordantly 1 time
	----
	8363021 pairs aligned 0 times concordantly or discordantly; of these:
	16726042 mates make up the pairs; of these:
	11003855 (65.79%) aligned 0 times
	3090482 (18.48%) aligned exactly 1 time
	2631705 (15.73%) aligned >1 times
	82.37% overall alignment rate
G19	129974084 reads; of these:
	129974084 (100.00%) were paired; of these:
	35687114 (27.46%) aligned concordantly 0 times
	50127731 (38.57%) aligned concordantly exactly 1 time
	44159239 (33.98%) aligned concordantly >1 times
	----
	35687114 pairs aligned concordantly 0 times; of these:
	1632803 (4.58%) aligned discordantly 1 time
	----
	34054311 pairs aligned 0 times concordantly or discordantly; of these:
	68108622 mates make up the pairs; of these:
	46886218 (68.84%) aligned 0 times
	11509577 (16.90%) aligned exactly 1 time
	9712827 (14.26%) aligned >1 times
	81.96% overall alignment rate
G20	34429551 reads; of these:
	34429551 (100.00%) were paired; of these:
	9234601 (26.82%) aligned concordantly 0 times
	14442185 (41.95%) aligned concordantly exactly 1 time
	10752765 (31.23%) aligned concordantly >1 times
	----
	9234601 pairs aligned concordantly 0 times; of these:
	432521 (4.68%) aligned discordantly 1 time
	----
	8802080 pairs aligned 0 times concordantly or discordantly; of these:
	17604160 mates make up the pairs; of these:
	12061446 (68.51%) aligned 0 times
	3051982 (17.34%) aligned exactly 1 time
	2490732 (14.15%) aligned >1 times
	82.48% overall alignment rate
G21	52751313 reads; of these:
	52751313 (100.00%) were paired; of these:
	13973842 (26.49%) aligned concordantly 0 times
	20853228 (39.53%) aligned concordantly exactly 1 time
	17924243 (33.98%) aligned concordantly >1 times
	----
	13973842 pairs aligned concordantly 0 times; of these:
	781715 (5.59%) aligned discordantly 1 time
	----
	13192127 pairs aligned 0 times concordantly or discordantly; of these:
	26384254 mates make up the pairs; of these:
	17072799 (64.71%) aligned 0 times
	4967008 (18.83%) aligned exactly 1 time
	4344447 (16.47%) aligned >1 times
	83.82% overall alignment rate
G22	31583584 reads; of these:
	31583584 (100.00%) were paired; of these:
	8390312 (26.57%) aligned concordantly 0 times
	12258958 (38.81%) aligned concordantly exactly 1 time
	10934314 (34.62%) aligned concordantly >1 times
	----
	8390312 pairs aligned concordantly 0 times; of these:
	462435 (5.51%) aligned discordantly 1 time
	----
	7927877 pairs aligned 0 times concordantly or discordantly; of these:
	15855754 mates make up the pairs; of these:
	10223310 (64.48%) aligned 0 times
	3005453 (18.95%) aligned exactly 1 time
	2626991 (16.57%) aligned >1 times
	83.82% overall alignment rate
G23	32817648 reads; of these:
	32817648 (100.00%) were paired; of these:
	8452148 (25.75%) aligned concordantly 0 times
	12930262 (39.40%) aligned concordantly exactly 1 time
	11435238 (34.84%) aligned concordantly >1 times
	----
	8452148 pairs aligned concordantly 0 times; of these:
	478131 (5.66%) aligned discordantly 1 time
	----
	7974017 pairs aligned 0 times concordantly or discordantly; of these:
	15948034 mates make up the pairs; of these:
	10315452 (64.68%) aligned 0 times
	2986632 (18.73%) aligned exactly 1 time
	2645950 (16.59%) aligned >1 times
	84.28% overall alignment rate
G24	34123981 reads; of these:
	34123981 (100.00%) were paired; of these:
	9203487 (26.97%) aligned concordantly 0 times
	13336910 (39.08%) aligned concordantly exactly 1 time
	11583584 (33.95%) aligned concordantly >1 times
	----
	9203487 pairs aligned concordantly 0 times; of these:
	497288 (5.40%) aligned discordantly 1 time
	----
	8706199 pairs aligned 0 times concordantly or discordantly; of these:
	17412398 mates make up the pairs; of these:
	11035549 (63.38%) aligned 0 times
	3472762 (19.94%) aligned exactly 1 time
	2904087 (16.68%) aligned >1 times
	83.83% overall alignment rate
G25	35608339 reads; of these:
	35608339 (100.00%) were paired; of these:
	9850424 (27.66%) aligned concordantly 0 times
	13772803 (38.68%) aligned concordantly exactly 1 time
	11985112 (33.66%) aligned concordantly >1 times
	----
	9850424 pairs aligned concordantly 0 times; of these:
	529715 (5.38%) aligned discordantly 1 time
	----
	9320709 pairs aligned 0 times concordantly or discordantly; of these:
	18641418 mates make up the pairs; of these:
	11951160 (64.11%) aligned 0 times
	3589567 (19.26%) aligned exactly 1 time
	3100691 (16.63%) aligned >1 times
	83.22% overall alignment rate
G26	38116856 reads; of these:
	38116856 (100.00%) were paired; of these:
	10582705 (27.76%) aligned concordantly 0 times
	14582875 (38.26%) aligned concordantly exactly 1 time
	12951276 (33.98%) aligned concordantly >1 times
	----
	10582705 pairs aligned concordantly 0 times; of these:
	567843 (5.37%) aligned discordantly 1 time
	----
	10014862 pairs aligned 0 times concordantly or discordantly; of these:
	20029724 mates make up the pairs; of these:
	12871625 (64.26%) aligned 0 times
	3810304 (19.02%) aligned exactly 1 time
	3347795 (16.71%) aligned >1 times
	83.12% overall alignment rate
G27	65376347 reads; of these:
	65376347 (100.00%) were paired; of these:
	17468090 (26.72%) aligned concordantly 0 times
	25301046 (38.70%) aligned concordantly exactly 1 time
	22607211 (34.58%) aligned concordantly >1 times
	----
	17468090 pairs aligned concordantly 0 times; of these:
	950467 (5.44%) aligned discordantly 1 time
	----
	16517623 pairs aligned 0 times concordantly or discordantly; of these:
	33035246 mates make up the pairs; of these:
	21080774 (63.81%) aligned 0 times
	6332364 (19.17%) aligned exactly 1 time
	5622108 (17.02%) aligned >1 times
	83.88% overall alignment rate
G28	43177903 reads; of these:
	43177903 (100.00%) were paired; of these:
	11131770 (25.78%) aligned concordantly 0 times
	17049093 (39.49%) aligned concordantly exactly 1 time
	14997040 (34.73%) aligned concordantly >1 times
	----
	11131770 pairs aligned concordantly 0 times; of these:
	608877 (5.47%) aligned discordantly 1 time
	----
	10522893 pairs aligned 0 times concordantly or discordantly; of these:
	21045786 mates make up the pairs; of these:
	13455159 (63.93%) aligned 0 times
	4049449 (19.24%) aligned exactly 1 time
	3541178 (16.83%) aligned >1 times
	84.42% overall alignment rate
G29	60043741 reads; of these:
	60043741 (100.00%) were paired; of these:
	16247618 (27.06%) aligned concordantly 0 times
	23437249 (39.03%) aligned concordantly exactly 1 time
	20358874 (33.91%) aligned concordantly >1 times
	----
	16247618 pairs aligned concordantly 0 times; of these:
	844236 (5.20%) aligned discordantly 1 time
	----
	15403382 pairs aligned 0 times concordantly or discordantly; of these:
	30806764 mates make up the pairs; of these:
	20128446 (65.34%) aligned 0 times
	5713952 (18.55%) aligned exactly 1 time
	4964366 (16.11%) aligned >1 times
	83.24% overall alignment rate
G30	30269224 reads; of these:
	30269224 (100.00%) were paired; of these:
	8099014 (26.76%) aligned concordantly 0 times
	11701335 (38.66%) aligned concordantly exactly 1 time
	10468875 (34.59%) aligned concordantly >1 times
	----
	8099014 pairs aligned concordantly 0 times; of these:
	432025 (5.33%) aligned discordantly 1 time
	----
	7666989 pairs aligned 0 times concordantly or discordantly; of these:
	15333978 mates make up the pairs; of these:
	9864592 (64.33%) aligned 0 times
	2917790 (19.03%) aligned exactly 1 time
	2551596 (16.64%) aligned >1 times
	83.71% overall alignment rate
G31	29763742 reads; of these:
	29763742 (100.00%) were paired; of these:
	8336254 (28.01%) aligned concordantly 0 times
	11308364 (37.99%) aligned concordantly exactly 1 time
	10119124 (34.00%) aligned concordantly >1 times
	----
	8336254 pairs aligned concordantly 0 times; of these:
	444492 (5.33%) aligned discordantly 1 time
	----
	7891762 pairs aligned 0 times concordantly or discordantly; of these:
	15783524 mates make up the pairs; of these:
	10242231 (64.89%) aligned 0 times
	2942560 (18.64%) aligned exactly 1 time
	2598733 (16.46%) aligned >1 times
	82.79% overall alignment rate
G32	72458668 reads; of these:
	72458668 (100.00%) were paired; of these:
	21184588 (29.24%) aligned concordantly 0 times
	27912444 (38.52%) aligned concordantly exactly 1 time
	23361636 (32.24%) aligned concordantly >1 times
	----
	21184588 pairs aligned concordantly 0 times; of these:
	1043361 (4.93%) aligned discordantly 1 time
	----
	20141227 pairs aligned 0 times concordantly or discordantly; of these:
	40282454 mates make up the pairs; of these:
	26196251 (65.03%) aligned 0 times
	7655950 (19.01%) aligned exactly 1 time
	6430253 (15.96%) aligned >1 times
	81.92% overall alignment rate
G33	28095815 reads; of these:
	28095815 (100.00%) were paired; of these:
	7866412 (28.00%) aligned concordantly 0 times
	10818514 (38.51%) aligned concordantly exactly 1 time
	9410889 (33.50%) aligned concordantly >1 times
	----
	7866412 pairs aligned concordantly 0 times; of these:
	420331 (5.34%) aligned discordantly 1 time
	----
	7446081 pairs aligned 0 times concordantly or discordantly; of these:
	14892162 mates make up the pairs; of these:
	9751175 (65.48%) aligned 0 times
	2737804 (18.38%) aligned exactly 1 time
	2403183 (16.14%) aligned >1 times
	82.65% overall alignment rate
G34	35314656 reads; of these:
	35314656 (100.00%) were paired; of these:
	9631474 (27.27%) aligned concordantly 0 times
	13612319 (38.55%) aligned concordantly exactly 1 time
	12070863 (34.18%) aligned concordantly >1 times
	----
	9631474 pairs aligned concordantly 0 times; of these:
	522153 (5.42%) aligned discordantly 1 time
	----
	9109321 pairs aligned 0 times concordantly or discordantly; of these:
	18218642 mates make up the pairs; of these:
	11680060 (64.11%) aligned 0 times
	3483388 (19.12%) aligned exactly 1 time
	3055194 (16.77%) aligned >1 times
	83.46% overall alignment rate
G35	42339193 reads; of these:
	42339193 (100.00%) were paired; of these:
	11629672 (27.47%) aligned concordantly 0 times
	16319171 (38.54%) aligned concordantly exactly 1 time
	14390350 (33.99%) aligned concordantly >1 times
	----
	11629672 pairs aligned concordantly 0 times; of these:
	618009 (5.31%) aligned discordantly 1 time
	----
	11011663 pairs aligned 0 times concordantly or discordantly; of these:
	22023326 mates make up the pairs; of these:
	14271373 (64.80%) aligned 0 times
	4117690 (18.70%) aligned exactly 1 time
	3634263 (16.50%) aligned >1 times
	83.15% overall alignment rate
G36	37719040 reads; of these:
	37719040 (100.00%) were paired; of these:
	10561046 (28.00%) aligned concordantly 0 times
	14617082 (38.75%) aligned concordantly exactly 1 time
	12540912 (33.25%) aligned concordantly >1 times
	----
	10561046 pairs aligned concordantly 0 times; of these:
	553799 (5.24%) aligned discordantly 1 time
	----
	10007247 pairs aligned 0 times concordantly or discordantly; of these:
	20014494 mates make up the pairs; of these:
	13071271 (65.31%) aligned 0 times
	3694281 (18.46%) aligned exactly 1 time
	3248942 (16.23%) aligned >1 times
	82.67% overall alignment rate
